# Two-speed genome expansion drives the evolution of pathogenicity in animal fungal pathogens

**DOI:** 10.1101/2021.11.03.467166

**Authors:** Theresa Wacker, Nicolas Helmstetter, Duncan Wilson, Matthew C. Fisher, David J. Studholme, Rhys A. Farrer

## Abstract

The origins of virulence in amphibian-infecting chytrids *Batrachochytrium dendrobatidis* (*Bd*) and *Batrachochytrium salamandrivorans* (*Bsal)* are largely unknown. Here, we use deep nanopore sequencing of *Bsal* and comparative genomics against 21 high-quality genome assemblies that span the fungal Chytridiomycota. *Bsal* has the most repeat-rich genome, comprising 40.9% repetitive elements, which has expanded to more than 3X the length of its conspecific *Bd*. M36 metalloprotease virulence factors are highly expanded in *Bsal* and 53% of the 177 unique genes are flanked by transposable elements, suggesting repeat-driven expansion. The largest M36 sub-family are mostly (84%) flanked upstream by a novel LINE element, a repeat superfamily implicated with gene copy number variations. We find that *Bsal* has a highly compartmentalized genome architecture, with virulence factors enriched in gene-sparse/repeat-rich compartments, while core conserved genes occur in gene-rich/repeat-poor compartments. This is a hallmark of two-speed genome evolution. Furthermore, genes with signatures of positive selection in *Bd* are enriched in repeat-rich regions, suggesting they are a cradle for chytrid pathogenicity evolution, and *Bd* also has a two-speed genome. This is the first evidence of two-speed genomes in any animal pathogen, and sheds new light on the evolution of fungal pathogens of vertebrates driving global declines and extinctions.
