## Supplemental Table 1 for "Two-speed genome expansion drives the evolution of pathogenicity in animal fungal pathogens"

### Sheet: All_assemblies_compared
	Parameter	V1 Allpaths	V2 Canu default settings	V2 Canu default settings and Pilon corrected	V2 Canu default settings and Medaka polished	V2 Canu default medaka pilon corrected	V2 Canu default medaka Pilon Reapr	V2 Canu non-default settings	V2 Raven default settings
Quast	no. of contigs	5358	165	165	174	174	694	179	190
	total length [bp]	32636440	73003593	73346731	73767267	73659790	76312616	75723379	78607535
	largest contig [bp]	68925	5565889	5593528	5635152	5621833	5621833	4327542	1817668
	N50	10956	910925	915035	920098	919980	831444	1480457	561050
	GC [%]	41.89	42.86	42.93	43	43.01	43.16	42.87	41.8
Coverage	Geometric mean normalized coverage for window length of 50 kb	0.416471	0.816027	0.832246	0.834646	0.84108	N/A	0.711445	0.830088
	Standard deviation of normalized coverage for window length of 50 kb	0.823059	0.42958	0.425221	0.392054	0.386472	N/A	0.656797	0.78103
	Maximum value of normalised coverage for window length of 50k	13.2	3.39941	3.59178	4.90555	4.66452	N/A	14.9762	13.9477
Reapr	error free bases [%]	84.82	50.33	66.71	65.79	68.33	66.62	39.66	51.01
	no. of gaps	452	0	0	0	0	10634	0	0
	total gap length [bp]	173212	0	0	0	0	5691950	0	0
	FCD errors within contig	1890	13855	14238	7236	7787	751	13494	8980
	FCD errors over gap	86	0	0	0	0	731	0	0
	low fragm. cov. within a contig	1180	39323	29475	12473	11624	2756	42192	15182
	low fragm. cov. over a gap	26	0	0	0	0	876	0	0
	collapsed repeats	1386	2910	2421	902	836	760	25024	1175
	low perfect cov.	6959	90107	39444	38671	28938	23805	92728	43567
	low read cov.	6	10993	10636	3173	3094	2552	10582	16896
	wrong read orientation	7054	41762	26684	11860	9988	16254	42223	20424
	new no. of contigs	5471	1676	1766	709	694	2753	1706	1699
	new total length [bp]	32625002	77758845	78366536	76446839	76312616	76962701	80666216	100287279
	new N50	10846	788500	793347	831837	831444	139969	1007928	409982
	new largest contig [bp]	68925	5565889	5593528	5635152	5621833	745844	4327542	1817668
Mummer dnadiff	no. of gaps	2	3	0	10	29	N/A	8	19
	no. of duplications	270	1220	760	1044	2089	N/A	1608	1496
Duplication Analysis	No. of duplications	0	0	0	76	74	N/A	2	6
