## Supplemental Table 2 for "Two-speed genome expansion drives the evolution of pathogenicity in animal fungal pathogens"

### Sheet: A) Repeats
Repeat Superfamily	B. salamandrivorans	B. dendrobatidis	E. helioformis	H. polyrhiza	B. madagascari	G. pollinis-pini	G. haynaldii	C. lagenaria	C. hyalinus	Chytriomyces sp. nov.	C. polystomum	C. replicatum	F. jonesii	G. semiglobifer	G. variabilis	G. prolifera	O. mucronatum	P. hirtus	R. globosom	S. punctatus	T. arcticum	H. curvatum
DNA	0	0	0	0	0	0	20969	0	20270	0	0	16300	0	0	0	8686	0	0	0	0	0	0
DNA/Academ	0	0	0	0	0	0	0	0	0	2850	0	0	0	0	0	0	83015	0	0	0	0	0
DNA/CMC-EnSpm	0	0	0	0	0	0	0	0	0	0	78657	0	0	0	0	0	0	0	0	0	0	0
DNA/Crypton	0	0	0	0	0	0	0	0	0	12522	0	0	11886	0	0	0	0	0	0	0	141757	30937
DNA/Ginger	0	0	606	0	0	0	0	0	0	0	10647	0	0	0	0	0	0	0	0	0	0	0
DNA/Maverick	0	613823	0	0	39015	0	131152	0	33469	0	0	0	19317	169197	0	404	0	0	4672	0	90585	0
DNA/Merlin	0	0	0	0	0	0	0	0	0	0	0	0	0	0	0	0	0	0	0	0	9776	0
DNA/MuLE-MuDR	708537	0	0	3639	84160	3532	0	0	0	0	67180	0	0	0	0	0	0	0	0	0	396780	0
DNA/PIF-Harbinger	0	0	0	0	26548	0	0	47644	99969	0	51701	0	0	0	0	100502	44539	4502	36059	0	37185	0
DNA/PIF-ISL2EU	0	0	0	0	0	0	0	0	0	0	50008	0	0	0	0	0	0	0	0	0	0	0
DNA/PiggyBac	0	0	0	0	0	0	0	0	0	0	67805	0	0	0	0	0	0	0	0	0	0	0
DNA/TcMar-Ant1	0	0	0	0	0	0	0	11265	127646	0	38974	0	0	0	0	9652	0	0	0	0	0	0
DNA/TcMar-Fot1	0	0	0	0	0	0	0	0	0	0	0	0	0	0	0	0	95638	0	11443	0	28541	0
DNA/TcMar-ISRm11	0	58559	0	0	0	0	0	0	0	0	4667	0	0	0	0	0	0	0	0	0	0	135344
DNA/TcMar-Pogo	140337	0	0	0	0	0	0	0	0	0	0	0	0	0	0	0	0	0	0	0	0	0
DNA/TcMar-Sagan	0	0	0	0	0	0	0	40351	0	0	0	0	0	0	0	0	0	0	0	0	0	0
DNA/TcMar-Tc1	0	0	0	0	0	0	0	0	0	0	200059	0	33676	0	0	0	0	6995	0	0	28329	0
DNA/TcMar-Tc2	0	0	0	0	0	0	0	8219	0	0	10168	0	0	0	0	0	0	0	31183	0	0	0
DNA/hAT-Ac	0	0	0	0	65299	0	22069	0	0	0	0	1563461	0	0	0	203600	25767	0	0	0	0	0
DNA/hAT-Charlie	22213	0	0	0	0	0	0	0	0	0	0	0	0	0	0	0	0	0	0	0	0	0
DNA/hAT-Tag1	240334	0	0	0	0	0	0	0	0	0	44745	0	0	0	0	0	0	0	0	0	0	24292
LINE	3591095	0	64497	0	0	0	52023	10292	68672	0	290775	646124	0	0	0	0	32628	0	161583	0	0	0
LINE/CR1	0	0	0	0	0	0	0	0	0	0	0	0	0	0	0	0	0	0	0	0	233228	5771
LINE/CRE-II	0	0	0	0	0	0	0	0	0	0	0	0	0	0	0	0	0	0	36138	0	0	223038
LINE/DRE	0	0	0	0	0	0	0	0	0	0	0	0	0	0	0	0	66849	0	0	0	0	0
LINE/I	0	0	9982	0	0	0	0	0	0	0	878	1898	0	0	0	0	0	0	0	0	0	0
LINE/Jockey	452823	0	0	0	0	0	0	0	15318	28543	0	39657	0	0	0	0	0	0	0	0	0	0
LINE/L1	0	0	27829	0	0	0	0	0	0	24071	402064	2753	0	0	0	0	14890	0	0	0	0	0
LINE/L1-Tx1	0	0	0	0	0	0	0	2679	0	0	0	0	0	0	0	0	0	0	0	0	0	0
LINE/L2	0	0	0	0	0	0	0	49226	0	0	0	0	0	0	0	0	0	0	0	0	12622	0
LINE/Penelope	0	0	0	0	0	0	0	0	0	0	107183	0	0	0	0	0	14551	0	0	0	0	0
LINE/R2	0	0	0	0	0	0	13775	0	0	0	0	0	0	0	0	0	0	0	0	0	0	0
LINE/RTE-BovB	626601	0	13553	0	0	0	0	156437	457252	27428	62087	154414	0	0	0	0	139227	0	0	0	0	0
LINE/RTE-RTE	0	0	0	0	0	0	0	0	0	0	597092	0	0	0	0	0	0	0	0	0	0	0
LINE/RTE-X	1769089	65968	81045	0	0	0	0	0	0	0	0	687121	0	0	0	0	0	0	0	0	0	219271
LTR	0	0	0	0	0	0	0	0	0	0	30201	0	0	0	0	0	0	9460	0	0	8487	34881
LTR/Copia	212671	62687	149943	0	0	0	232253	1227810	513724	165500	4364215	2684697	381841	197991	5497	230402	962707	244601	385308	200908	248112	56384
LTR/DIRS	0	0	0	0	0	0	0	43439	0	0	0	0	0	0	0	0	68904	0	0	0	45087	0
LTR/ERVK	0	0	0	0	0	0	0	7541	0	0	0	0	0	0	0	8332	0	0	0	0	0	0
LTR/ERVL	0	0	0	0	0	0	0	0	0	0	0	0	66937	0	0	0	0	0	0	0	0	0
LTR/Gypsy	6433697	4781	988572	0	0	0	0	372272	375273	387559	3233137	346343	1597299	74906	57477	355372	388034	273826	59035	302818	407613	241258
LTR/Gypsy-Cigr	0	0	2525	0	0	0	0	0	0	0	0	0	0	0	0	0	0	0	56212	0	0	0
LTR/Ngaro	0	0	0	0	0	0	0	30540	9933	0	0	0	0	0	0	0	14076	0	0	0	0	0
LTR/Pao	0	0	0	0	0	0	0	0	4607	0	11675	2356	0	0	0	2832	2608	0	0	0	0	3281
Low_complexity	75415	4502	30298	23398	3914	19892	4995	154709	47642	24298	315225	33256	48096	10904	33831	88864	104666	35453	72893	18831	22207	74610
RC/Helitron	0	0	13625	0	0	0	0	22529	21790	116749	262753	0	0	0	0	0	57153	0	14398	0	404874	0
Satellite	0	0	0	0	0	0	0	0	0	0	0	0	0	0	0	0	437	0	0	0	0	0
Simple_repeat	3135969	80690	1391333	575388	33241	95041	29193	811466	362221	169884	3328524	226454	295385	123554	293448	366726	839484	281644	500976	104844	142446	467777
Unknown	12590128	3431071	4830674	190106	466083	457660	677667	2592454	2196522	1167713	11174685	2414363	887133	555036	169573	1269088	4376037	433440	3945295	481934	2574804	498526

### Sheet: B) Summary
Assembly	Genome size	coding sequence	intron	Repeat Content	Non-repeat intergenic	repeat%
B. dendrobatidis	23577733	14569431	4004851	4520109	483342	19.1711
B. madagascari	14750864	10773942	0	718260	3258662	4.86927
B. salamandrivorans	73346731	17461049	7340750	30849338	17695594	42.0596
C. hyalinus	38103441	23593581	4219093	4354308	5936459	11.4276
C. lagenaria	42380874	18046294	5292308	5588873	13453399	13.1873
C. polystomum	81192468	26261282	6201900	24805105	23924181	30.551
C. replicatum	50665862	25434275	4743110	8819197	11669280	17.4066
Chytriomyces spec.	36029559	21625236	3566694	2127117	8710512	5.90381
E. helioformis	30915201	15549605	3773244	7604482	3987870	24.5979
F. jonesii	30619153	16970611	3189546	3341570	7117426	10.9133
G. haynaldii	13983420	10647065	434466	1184096	1717793	8.46786
G. pollinis-pini	21545735	15225060	1693512	576125	4051038	2.67396
G. prolifera	48252124	19223645	6034275	2644460	20349744	5.4805
G. semiglobifer	20918219	13671779	1784568	1131588	4330284	5.40958
G. variabilis	23655683	15668710	2730264	559826	4696883	2.36656
H. curvatum	31926619	22275792	2689293	2015370	4946164	6.31251
H. polyrhiza	16504252	8157493	3275106	792531	4279122	4.80198
O. mucronatum	49458483	22440652	4061912	7331210	15624709	14.823
P. hirtus	26187520	15881100	2983709	1289921	6032790	4.92571
R. globosum	57018351	28096730	4583588	5315195	19022838	9.3219
S. punctuatus	23906001	17581003	3403652	1109335	1812011	4.6404
T. arcticum	31548172	17195299	2431185	4832433	7089255	15.3176
						12.0286
