## Supplemental Table 4 for "Two-speed genome expansion drives the evolution of pathogenicity in animal fungal pathogens"

### Sheet: A) Hypergeom_Test_Quadrant
chromosome	p(Q(upper-left))	p(Q(upper-right))	p(Q(lower-right))	p(Q(lower-left))	Sequence_length
scaffold0001	0.402404	0.671098	0.496432	0.0027861	5593528	>N50
scaffold0005	0.443829	0.979394	0.0896083	0.251639	498202	<N50
scaffold0006	0.0798103	0.987529	0.744738	0.142622	143964	<N50
scaffold0007	0.81062	0.889739	0.683499	0.0124506	249561	<N50
scaffold0008	0.652178	2.62877e-05	0.971082	0.99891	188891	<N50
scaffold0009	0.292923	0.834479	0.451675	0.0609402	1653301	>N50
scaffold0010	0.134412	0.509933	0.502734	0.872519	247830	<N50
scaffold0011	0.84279	0.00288688	0.842575	0.94348	201071	<N50
scaffold0014	0.210799	0.132014	0.900549	0.89727	134882	<N50
scaffold0016	0.368082	0.998614	0.367662	0.035667	188696	<N50
scaffold0017	0.5142	0.0961201	0.513794	0.943554	195197	<N50
scaffold0018	0.224102	0.652261	0.760673	0.384695	289738	<N50
scaffold0019	0.945979	0.814692	0.154677	0.142622	188081	<N50
scaffold0020	0.709851	0.533173	0.0767981	0.765748	257926	<N50
scaffold0021	0.292486	0.83149	0.934919	0.0574073	165231	<N50
scaffold0024	0.685292	0.178646	0.684937	0.608684	188103	<N50
scaffold0026	0.390002	0.258095	0.696245	0.530898	589067	<N50
scaffold0027	0.177677	0.0160945	0.882499	0.998905	197166	<N50
scaffold0028	0.490716	0.0273717	0.899925	0.861272	260444	<N50
scaffold0030	0.908504	0.139854	0.139517	0.962937	176945	<N50
scaffold0035	0.691168	0.327304	0.580158	0.327304	772104	<N50
scaffold0036	0.622637	0.306353	0.133593	0.442089	1991897	>N50
scaffold0037	0.154936	0.907146	0.0796464	0.907146	257216	<N50
scaffold0041	0.977921	0.990214	0.0868727	0.00736884	226652	<N50
scaffold0043	0.265803	0.551648	0.7973	0.223443	827572	<N50
scaffold0048	0.533195	0.900503	0.532658	0.071735	387922	<N50
scaffold0051	0.541054	0.276199	0.540677	0.763749	250376	<N50
scaffold0053	0.31844	0.946393	0.150086	0.180263	1433720	>N50
scaffold0054	0.504946	0.712907	0.635544	0.166821	316002	<N50
scaffold0057	0.0539635	0.70186	0.742472	0.870217	173860	<N50
scaffold0058	0.153794	0.918026	0.779915	0.222748	200866	<N50
scaffold0065	0.416843	0.163706	0.791993	0.806209	189963	<N50
scaffold0067	0.094133	0.598648	0.60991	0.915309	191764	<N50
scaffold0068	0.146984	0.315872	0.146781	1	159373	<N50
scaffold0069	0.721362	0.142215	0.433471	0.966845	120450	<N50
scaffold0071	0.0870751	0.0166469	0.880099	0.997002	437082	<N50
scaffold0072	0.320756	0.127455	0.687611	0.94348	275157	<N50
scaffold0076	0.821393	0.585479	0.43827	0.0640618	663611	<N50
scaffold0077	0.837953	0.986915	0.0603269	0.307373	155252	<N50
scaffold0080	0.454991	0.968565	0.454566	0.0930565	297601	<N50
scaffold0083	0.608149	0.76322	0.0603269	0.920353	163646	<N50
scaffold0084	0.687935	0.236266	0.687611	0.560521	149054	<N50
scaffold0087	1	0.00184835	0.433471	1	341407	<N50
scaffold0088	0.535913	0.992729	0.683499	0.00514172	246849	<N50
scaffold0089	0.969662	0.91838	0.925399	4.72495e-05	273148	<N50
scaffold0092	0.841522	0.280826	0.734287	0.185002	252478	<N50
scaffold0094	0.720206	7.06523e-06	0.945695	0.987876	1090991	>N50
scaffold0095	0.983882	0.0564912	0.0538741	0.994837	215161	<N50
scaffold0096	0.0654591	0.337704	0.715924	0.953409	212954	<N50
scaffold0097	0.765544	0.217679	0.943874	0.130053	223521	<N50
scaffold0101	0.729388	0.875683	0.0810744	0.553234	209933	<N50
scaffold0102	0.368082	0.0157583	0.818316	0.979042	242471	<N50
scaffold0104	0.685211	0.175601	0.116913	0.951837	624786	<N50
scaffold0107	0.177677	0.73591	0.99521	0.103857	173092	<N50
scaffold0109	0.495691	0.192752	0.945624	0.657944	143386	<N50
scaffold0111	0.476306	0.404016	0.971082	0.149363	296858	<N50
scaffold0112	0.646808	1.82585e-05	0.988083	0.927375	885303	<N50
scaffold0113	0.780197	0.00344309	0.616631	0.991851	197367	<N50
scaffold0117	0.0266573	0.444681	0.887356	1	179877	<N50
scaffold0118	0.127775	0.0969055	0.971389	0.613531	793347	<N50
scaffold0119	0.0197826	0.279933	0.986307	0.839327	317109	<N50
scaffold0121	1	0.266205	1	1	116886	<N50
scaffold0125	0.5142	0.608684	0.207898	0.756792	153695	<N50
scaffold0126	0.490716	0.113428	0.899925	0.612096	221638	<N50
scaffold0132	0.76243	0.0235634	0.373784	0.99248	299701	<N50
scaffold0133	0.945979	0.142622	0.0796464	0.907146	237674	<N50
scaffold0134	0.930754	0.0108867	0.433471	1	150916	<N50
scaffold0136	0.463394	0.651533	0.249753	0.840507	212923	<N50
scaffold0137	0.610214	0.0420413	0.390383	0.997223	159340	<N50
scaffold0138	0.699704	0.170382	0.636755	0.212194	1516794	>N50
scaffold0141	0.973795	0.990403	0.409762	0.00656688	172804	<N50
scaffold0143	1	0.787316	0.294398	0.401345	118019	<N50
scaffold0144	0.464327	0.00759439	0.603691	0.994738	456527	<N50
scaffold0148	0.862094	0.308445	0.780754	0.0110954	1635269	>N50
scaffold0149	0.863915	0.432698	0.359153	0.432698	383835	<N50
scaffold0150	0.154936	0.532361	0.983454	0.244256	336751	<N50
scaffold0151	0.334419	0.751547	0.334019	0.612096	149236	<N50
scaffold0154	0.766837	0.0467572	1	0.843959	142628	<N50
scaffold0156	0.0351776	1	0.809787	0.1053	145763	<N50
scaffold0157	0.84279	0.983075	0.687611	0.00288688	118122	<N50
scaffold0159	0.0924739	0.0768313	0.913115	0.975751	236412	<N50
scaffold0160	0.525754	0.355149	0.13345	0.944872	260286	<N50
scaffold0162	0.410045	0.186166	0.865544	0.805074	162448	<N50
scaffold0163	0.683908	0.0276046	0.386416	0.978323	263364	<N50
scaffold0168	0.810221	0.992654	0.0594612	0.0453278	263886	<N50
scaffold0169	0.990323	0.98958	0.129333	0.00688594	154577	<N50
scaffold0172	0.343115	0.7467	0.778227	0.339904	176176	<N50
scaffold0174	1	0.0108867	0.196586	1	192667	<N50
scaffold0176	0.985256	0.236266	0.320415	0.386328	172817	<N50
scaffold0179	0.134441	0.845649	0.0540485	0.899132	784760	<N50
scaffold0180	0.0812117	0.990144	0.331198	0.553234	160309	<N50
scaffold0184	0.987289	0.91831	0.100119	0.0121499	709925	<N50
scaffold0188	0.709851	0.295138	0.709408	0.295138	300662	<N50
scaffold0189	0.177677	0.990144	0.331198	0.365416	214351	<N50
scaffold0190	0.621135	0.710122	0.620991	0.710122	142516	<N50
scaffold0192	0.805124	0.714327	0.300947	0.47	317737	<N50
scaffold0194	0.608149	0.535051	0.164844	0.920353	191968	<N50
scaffold0196	0.770369	0.800756	0.852322	0.00495771	267602	<N50
scaffold0207	0.982635	0.965025	0.608831	0.000134688	194128	<N50
scaffold0209	0.716267	0.648128	0.0653199	0.787218	137716	<N50
scaffold0213	0.993904	0.000711246	0.861582	0.85027	111411	<N50
scaffold0216	0.451035	0.998817	0.450558	0.00957768	146119	<N50
scaffold0217	0.310725	0.0768313	0.651813	0.975751	160815	<N50
scaffold0231	0.215418	1	1	1	32477	<N50
scaffold0249	0.721362	0.593911	0.721163	0.332126	47700	<N50
scaffold0266	0.173336	0.89492	0.987338	0.0786645	90684	<N50
scaffold0269	0.721362	0.593911	0.433471	0.593911	48058	<N50
scaffold0271	0.210799	0.0600573	0.762168	0.99248	122494	<N50
scaffold0272	0.887452	0.0137871	0.887356	0.938387	80821	<N50
scaffold0277	0.368082	0.944872	0.525318	0.136185	124044	<N50
scaffold0286	0.70278	0.401345	0.702639	0.787316	37996	<N50
scaffold0288	1	0.00133357	1	1	37491	<N50
scaffold0291	0.653271	0.0588644	0.652973	0.932026	103164	<N50
scaffold0293	0.572436	0.999197	0.210535	0.0600573	83116	<N50
scaffold0299	0.382495	0.0467572	1	1	44319	<N50
scaffold0314	0.101971	0.89727	0.210535	0.89727	95188	<N50
scaffold0315	0.974829	0.0311704	0.224244	0.299232	2210641	>N50
scaffold0316	0.357566	0.418788	0.286815	0.636938	950373	>N50
scaffold0317	0.964534	0.00100859	0.567342	0.955268	288970	<N50
scaffold0318	0.672064	0.0135302	0.671026	0.639232	1413778	>N50
scaffold0319	0.0612472	0.196753	0.767546	0.907012	508220	<N50
scaffold0320	0.937322	0.0339522	0.471674	0.491818	915035	>N50
scaffold0321	0.905863	0.894855	0.00398075	0.107445	2372487	>N50
scaffold0322	0.331517	0.875683	0.331198	0.553234	159577	<N50
scaffold0324	0.639704	0.99835	0.389699	0.00279706	519776	<N50
scaffold0328	0.613381	0.647486	0.0208389	0.972776	114169	<N50
scaffold0329	0.577237	0.0638718	0.979779	0.0107666	3026939	>N50
scaffold0331	0.210017	0.432698	0.209733	0.986705	260684	<N50
scaffold0332	0.671997	0.0269388	0.768893	0.736934	617679	<N50
scaffold0333	0.206071	0.595806	0.657418	0.805074	114581	<N50
scaffold0334	0.661889	0.162221	0.997395	0.00053538	2465667	>N50
scaffold0335	0.428419	0.880202	0.150589	0.109301	1914327	>N50
scaffold0336	0.861147	0.0947257	0.962611	0.0947257	333447	<N50
scaffold0337	0.586819	0.73876	0.767523	0.0304267	543074	<N50
scaffold0338	0.343115	0.89492	0.173127	0.7467	144161	<N50
scaffold0339	0.0139961	0.993478	0.599343	0.070001	1467137	>N50
scaffold0340	0.951126	0.0796278	0.326652	0.491848	612366	<N50
scaffold0341	0.541504	0.00025209	0.923317	0.989446	330987	<N50
scaffold1488	0.124756	0.988014	0.841339	0.0039351	1175564	>N50
scaffold1489	0.0161519	0.648588	0.83746	0.932026	153304	<N50
scaffold1490	0.0277726	0.757752	0.446634	0.830324	420462	<N50
scaffold1491	0.0422872	0.773141	0.762168	0.773141	120804	<N50
scaffold1492	0.863915	0.276199	0.107295	0.882793	196710	<N50
scaffold1493	0.908504	0.00506196	0.90839	0.870217	118366	<N50
scaffold1494	0.938263	0.598648	0.938175	0.0140339	188154	<N50
scaffold1495	0.766837	0.0467572	1	0.843959	101748	<N50
scaffold1496	0.966588	0.535051	0.355388	0.307373	160890	<N50
scaffold1497	0.779327	0.34374	0.778953	0.153189	333652	<N50
scaffold1500	0.887452	0.00200136	0.887356	1	112374	<N50
scaffold1501	0.788986	0.044967	0.502734	0.872519	251291	<N50
scaffold1502	0.0110734	0.992961	0.88887	0.428626	156031	<N50
scaffold1503	0.76243	0.0600573	0.210535	0.99248	279183	<N50
scaffold1504	0.592755	0.157301	0.191	0.860607	784888	<N50
scaffold1505	1	0.710122	0.204773	0.710122	121342	<N50
scaffold1506	0.465805	0.0101084	0.616866	0.771596	2936277	>N50
scaffold1507	0.4653	0.0864217	1	0.88552	118751	<N50
scaffold1508	0.911718	0.0267652	0.668855	0.954802	115412	<N50
scaffold1509	0.875776	0.848197	0.254249	0.00547361	1494406	>N50

### Sheet: b)Chi_squared_test_quadrants
Chromosome	Obs:Q(upper-left)	Obs:Q(upper-right)	Obs:Q(lower-right)	Obs:Q(lower-left)	Exp:Q(upper-left)	Exp:Q(upper-right)	Exp:Q(lower-right)	Exp:Q(lower-left)	pvalue	Sequence_length
scaffold0001	215	256	212	299	245.5	245.5	245.5	245.5	0.00013573	5593528	>N50
scaffold0005	14	10	18	19	15.25	15.25	15.25	15.25	0.34378	498202	<N50
scaffold0006	11	4	6	12	8.25	8.25	8.25	8.25	0.14324	143964	<N50
scaffold0007	7	8	8	18	10.25	10.25	10.25	10.25	0.0486	249561	<N50
scaffold0008	6	19	3	2	7.5	7.5	7.5	7.5	1.8128e-05	188891	<N50
scaffold0009	68	72	65	91	74	74	74	74	0.13623	1653301	>N50
scaffold0010	12	11	9	8	10	10	10	10	0.80125	247830	<N50
scaffold0011	4	14	4	4	6.5	6.5	6.5	6.5	0.0091436	201071	<N50
scaffold0014	7	9	3	4	5.75	5.75	5.75	5.75	0.2662	134882	<N50
scaffold0016	9	3	9	15	9	9	9	9	0.046012	188696	<N50
scaffold0017	7	12	7	5	7.75	7.75	7.75	7.75	0.32709	195197	<N50
scaffold0018	12	11	8	13	11	11	11	11	0.73562	289738	<N50
scaffold0019	4	7	10	12	8.25	8.25	8.25	8.25	0.21638	188081	<N50
scaffold0020	10	14	16	12	13	13	13	13	0.67342	257926	<N50
scaffold0021	10	8	5	15	9.5	9.5	9.5	9.5	0.13399	165231	<N50
scaffold0024	6	11	6	8	7.75	7.75	7.75	7.75	0.53961	188103	<N50
scaffold0026	20	26	17	23	21.5	21.5	21.5	21.5	0.55333	589067	<N50
scaffold0027	7	11	3	1	5.5	5.5	5.5	5.5	0.013296	197166	<N50
scaffold0028	8	15	5	7	8.75	8.75	8.75	8.75	0.090228	260444	<N50
scaffold0030	2	7	6	2	4.25	4.25	4.25	4.25	0.18062	176945	<N50
scaffold0035	14	21	15	21	17.75	17.75	17.75	17.75	0.49206	772104	<N50
scaffold0036	76	101	87	98	90.5	90.5	90.5	90.5	0.231	1991897	>N50
scaffold0037	10	6	11	6	8.25	8.25	8.25	8.25	0.47256	257216	<N50
scaffold0041	5	6	14	20	11.25	11.25	11.25	11.25	0.0038468	226652	<N50
scaffold0043	25	27	19	31	25.5	25.5	25.5	25.5	0.40078	827572	<N50
scaffold0048	12	11	12	20	13.75	13.75	13.75	13.75	0.27968	387922	<N50
scaffold0051	6	9	6	6	6.75	6.75	6.75	6.75	0.80125	250376	<N50
scaffold0053	38	35	41	49	40.75	40.75	40.75	40.75	0.44557	1433720	>N50
scaffold0054	12	13	11	18	13.5	13.5	13.5	13.5	0.54223	316002	<N50
scaffold0057	7	4	3	3	4.25	4.25	4.25	4.25	0.47	173860	<N50
scaffold0058	9	5	5	10	7.25	7.25	7.25	7.25	0.41338	200866	<N50
scaffold0065	6	9	4	5	6	6	6	6	0.50617	189963	<N50
scaffold0067	7	5	4	3	4.75	4.75	4.75	4.75	0.60582	191764	<N50
scaffold0068	7	7	7	0	5.25	5.25	5.25	5.25	0.071898	159373	<N50
scaffold0069	2	5	3	1	2.75	2.75	2.75	2.75	0.36443	120450	<N50
scaffold0071	14	19	7	5	11.25	11.25	11.25	11.25	0.011255	437082	<N50
scaffold0072	7	10	5	4	6.5	6.5	6.5	6.5	0.3574	275157	<N50
scaffold0076	25	35	30	44	33.5	33.5	33.5	33.5	0.11757	663611	<N50
scaffold0077	2	1	6	5	3.5	3.5	3.5	3.5	0.18256	155252	<N50
scaffold0080	8	5	8	13	8.5	8.5	8.5	8.5	0.27445	297601	<N50
scaffold0083	3	3	6	2	3.5	3.5	3.5	3.5	0.46252	163646	<N50
scaffold0084	5	9	5	7	6.5	6.5	6.5	6.5	0.63865	149054	<N50
scaffold0087	0	8	3	0	2.75	2.75	2.75	2.75	0.0014052	341407	<N50
scaffold0088	9	5	8	19	10.25	10.25	10.25	10.25	0.012829	246849	<N50
scaffold0089	5	8	6	24	10.75	10.75	10.75	10.75	5.9006e-05	273148	<N50
scaffold0092	8	15	9	16	12	12	12	12	0.24402	252478	<N50
scaffold0094	20	48	16	18	25.5	25.5	25.5	25.5	6.5333e-06	1090991	>N50
scaffold0095	1	8	7	1	4.25	4.25	4.25	4.25	0.018073	215161	<N50
scaffold0096	11	10	6	5	8	8	8	8	0.35466	212954	<N50
scaffold0097	7	13	5	14	9.75	9.75	9.75	9.75	0.11037	223521	<N50
scaffold0101	4	4	8	6	5.5	5.5	5.5	5.5	0.57241	209933	<N50
scaffold0102	9	16	6	5	9	9	9	9	0.041636	242471	<N50
scaffold0104	10	17	15	9	12.75	12.75	12.75	12.75	0.31949	624786	<N50
scaffold0107	7	5	1	9	5.5	5.5	5.5	5.5	0.095198	173092	<N50
scaffold0109	3	5	1	3	3	3	3	3	0.44592	143386	<N50
scaffold0111	7	9	3	11	7.5	7.5	7.5	7.5	0.1979	296858	<N50
scaffold0112	25	54	17	26	30.5	30.5	30.5	30.5	1.0823e-05	885303	<N50
scaffold0113	5	15	6	3	7.25	7.25	7.25	7.25	0.0085255	197367	<N50
scaffold0117	5	3	1	0	2.25	2.25	2.25	2.25	0.087497	179877	<N50
scaffold0118	26	32	14	25	24.25	24.25	24.25	24.25	0.073224	793347	<N50
scaffold0119	13	11	3	7	8.5	8.5	8.5	8.5	0.073797	317109	<N50
scaffold0121	0	1	0	0	0.25	0.25	0.25	0.25	0.39163	116886	<N50
scaffold0125	7	8	9	7	7.75	7.75	7.75	7.75	0.94941	153695	<N50
scaffold0126	8	13	5	9	8.75	8.75	8.75	8.75	0.2906	221638	<N50
scaffold0132	4	11	6	2	5.75	5.75	5.75	5.75	0.050725	299701	<N50
scaffold0133	4	12	11	6	8.25	8.25	8.25	8.25	0.14324	237674	<N50
scaffold0134	1	7	3	0	2.75	2.75	2.75	2.75	0.015072	150916	<N50
scaffold0136	4	4	5	3	4	4	4	4	0.91889	212923	<N50
scaffold0137	4	9	5	1	4.75	4.75	4.75	4.75	0.07533	159340	<N50
scaffold0138	43	63	44	62	53	53	53	53	0.077512	1516794	>N50
scaffold0141	1	1	4	9	3.75	3.75	3.75	3.75	0.0097484	172804	<N50
scaffold0143	0	1	2	2	1.25	1.25	1.25	1.25	0.53195	118019	<N50
scaffold0144	11	21	10	6	12	12	12	12	0.017201	456527	<N50
scaffold0148	50	74	52	87	65.75	65.75	65.75	65.75	0.0022431	1635269	>N50
scaffold0149	4	8	7	8	6.75	6.75	6.75	6.75	0.66107	383835	<N50
scaffold0150	10	9	3	11	8.25	8.25	8.25	8.25	0.19538	336751	<N50
scaffold0151	9	8	9	9	8.75	8.75	8.75	8.75	0.99349	149236	<N50
scaffold0154	1	4	0	1	1.5	1.5	1.5	1.5	0.11161	142628	<N50
scaffold0156	8	0	3	8	4.75	4.75	4.75	4.75	0.019957	145763	<N50
scaffold0157	4	3	5	14	6.5	6.5	6.5	6.5	0.0079292	118122	<N50
scaffold0159	10	12	4	4	7.5	7.5	7.5	7.5	0.078553	236412	<N50
scaffold0160	8	11	11	6	9	9	9	9	0.57241	260286	<N50
scaffold0162	4	6	2	3	3.75	3.75	3.75	3.75	0.50617	162448	<N50
scaffold0163	8	17	10	6	10.25	10.25	10.25	10.25	0.081835	263364	<N50
scaffold0168	11	9	19	23	15.5	15.5	15.5	15.5	0.037545	263886	<N50
scaffold0169	2	3	9	14	7	7	7	7	0.0037958	154577	<N50
scaffold0172	5	4	3	6	4.5	4.5	4.5	4.5	0.77439	176176	<N50
scaffold0174	0	7	4	0	2.75	2.75	2.75	2.75	0.0054928	192667	<N50
scaffold0176	2	9	7	8	6.5	6.5	6.5	6.5	0.21575	172817	<N50
scaffold0179	23	19	25	18	21.25	21.25	21.25	21.25	0.6728	784760	<N50
scaffold0180	8	2	6	6	5.5	5.5	5.5	5.5	0.32671	160309	<N50
scaffold0184	9	15	21	29	18.5	18.5	18.5	18.5	0.0079598	709925	<N50
scaffold0188	10	16	10	16	13	13	13	13	0.42859	300662	<N50
scaffold0189	7	2	6	7	5.5	5.5	5.5	5.5	0.37782	214351	<N50
scaffold0190	1	1	1	1	1	1	1	1	1	142516	<N50
scaffold0192	2	3	4	4	3.25	3.25	3.25	3.25	0.8384	317737	<N50
scaffold0194	3	4	5	2	3.5	3.5	3.5	3.5	0.69885	191968	<N50
scaffold0196	13	16	12	29	17.5	17.5	17.5	17.5	0.014284	267602	<N50
scaffold0207	6	9	11	27	13.25	13.25	13.25	13.25	0.00017128	194128	<N50
scaffold0209	6	8	11	7	8	8	8	8	0.62588	137716	<N50
scaffold0213	1	13	3	4	5.25	5.25	5.25	5.25	0.00106	111411	<N50
scaffold0216	10	4	10	19	10.75	10.75	10.75	10.75	0.013623	146119	<N50
scaffold0217	8	12	6	4	7.5	7.5	7.5	7.5	0.1979	160815	<N50
scaffold0231	1	0	0	0	0.25	0.25	0.25	0.25	0.39163	32477	<N50
scaffold0249	2	3	2	4	2.75	2.75	2.75	2.75	0.80125	47700	<N50
scaffold0266	6	3	1	8	4.5	4.5	4.5	4.5	0.091879	90684	<N50
scaffold0269	2	3	3	3	2.75	2.75	2.75	2.75	0.96507	48058	<N50
scaffold0271	7	10	4	2	5.75	5.75	5.75	5.75	0.094049	122494	<N50
scaffold0272	1	6	1	1	2.25	2.25	2.25	2.25	0.039602	80821	<N50
scaffold0277	9	6	8	13	9	9	9	9	0.40908	124044	<N50
scaffold0286	1	2	1	1	1.25	1.25	1.25	1.25	0.89643	37996	<N50
scaffold0288	0	5	0	0	1.25	1.25	1.25	1.25	0.0018166	37491	<N50
scaffold0291	4	9	4	3	5	5	5	5	0.22139	103164	<N50
scaffold0293	5	1	7	10	5.75	5.75	5.75	5.75	0.059258	83116	<N50
scaffold0299	2	4	0	0	1.5	1.5	1.5	1.5	0.061999	44319	<N50
scaffold0314	8	4	7	4	5.75	5.75	5.75	5.75	0.52853	95188	<N50
scaffold0315	60	107	80	96	85.75	85.75	85.75	85.75	0.0021829	2210641	>N50
scaffold0316	35	42	36	39	38	38	38	38	0.85198	950373	>N50
scaffold0317	5	21	9	7	10.5	10.5	10.5	10.5	0.0020318	288970	<N50
scaffold0318	51	82	51	64	62	62	62	62	0.015318	1413778	>N50
scaffold0319	26	28	17	19	22.5	22.5	22.5	22.5	0.28648	508220	<N50
scaffold0320	20	42	27	33	30.5	30.5	30.5	30.5	0.035793	915035	>N50
scaffold0321	64	81	94	101	85	85	85	85	0.025082	2372487	>N50
scaffold0322	6	4	6	6	5.5	5.5	5.5	5.5	0.9088	159577	<N50
scaffold0324	12	7	14	26	14.75	14.75	14.75	14.75	0.0042168	519776	<N50
scaffold0328	5	6	10	3	6	6	6	6	0.22765	114169	<N50
scaffold0329	116	161	99	169	136.25	136.25	136.25	136.25	1.1782e-05	3026939	>N50
scaffold0331	8	8	8	3	6.75	6.75	6.75	6.75	0.42717	260684	<N50
scaffold0332	15	28	14	18	18.75	18.75	18.75	18.75	0.08784	617679	<N50
scaffold0333	5	4	3	3	3.75	3.75	3.75	3.75	0.86534	114581	<N50
scaffold0334	79	110	61	130	95	95	95	95	1.2982e-06	2465667	>N50
scaffold0335	65	70	71	88	73.5	73.5	73.5	73.5	0.25136	1914327	>N50
scaffold0336	10	21	8	21	15	15	15	15	0.020974	333447	<N50
scaffold0337	20	23	18	34	23.75	23.75	23.75	23.75	0.0924	543074	<N50
scaffold0338	5	3	6	4	4.5	4.5	4.5	4.5	0.77439	144161	<N50
scaffold0339	60	42	45	67	53.5	53.5	53.5	53.5	0.045627	1467137	>N50
scaffold0340	14	31	22	25	23	23	23	23	0.088809	612366	<N50
scaffold0341	13	29	9	9	15	15	15	15	0.00041286	330987	<N50
scaffold1488	40	30	29	57	39	39	39	39	0.0046924	1175564	>N50
scaffold1489	9	5	3	3	5	5	5	5	0.18704	153304	<N50
scaffold1490	26	20	19	19	21	21	21	21	0.65508	420462	<N50
scaffold1491	9	5	4	5	5.75	5.75	5.75	5.75	0.46362	120804	<N50
scaffold1492	4	9	9	5	6.75	6.75	6.75	6.75	0.38034	196710	<N50
scaffold1493	2	10	2	3	4.25	4.25	4.25	4.25	0.014563	118366	<N50
scaffold1494	2	5	2	10	4.75	4.75	4.75	4.75	0.029291	188154	<N50
scaffold1495	1	4	0	1	1.5	1.5	1.5	1.5	0.11161	101748	<N50
scaffold1496	1	4	4	5	3.5	3.5	3.5	3.5	0.46252	160890	<N50
scaffold1497	9	15	9	17	12.5	12.5	12.5	12.5	0.25295	333652	<N50
scaffold1500	1	7	1	0	2.25	2.25	2.25	2.25	0.0033958	112374	<N50
scaffold1501	7	16	9	8	10	10	10	10	0.1718	251291	<N50
scaffold1502	8	1	2	5	4	4	4	4	0.057558	156031	<N50
scaffold1503	4	10	7	2	5.75	5.75	5.75	5.75	0.094049	279183	<N50
scaffold1504	25	37	30	27	29.75	29.75	29.75	29.75	0.42655	784888	<N50
scaffold1505	0	1	2	1	1	1	1	1	0.57241	121342	<N50
scaffold1506	81	119	78	93	92.75	92.75	92.75	92.75	0.01038	2936277	>N50
scaffold1507	2	4	0	1	1.75	1.75	1.75	1.75	0.1718	118751	<N50
scaffold1508	1	6	2	1	2.5	2.5	2.5	2.5	0.078553	115412	<N50
scaffold1509	51	65	63	91	67.5	67.5	67.5	67.5	0.0055673	1494406	>N50
