## Supplemental Table 6 for "Two-speed genome expansion drives the evolution of pathogenicity in animal fungal pathogens"

### Sheet: V2_vs_V1_Bsal_matching_tribes
Tribe of v2.0: BSLG_	Bsal v2.0 Gene ID	Tribe of v1.0: BS_	Bsal v1.0 Gene ID
1	BSLG_007139	5	BS_05830
1	BSLG_011532	5	BS_08289
1	BSLG_011532	5	BS_08522
1	BSLG_011532	5	BS_07519
1	BSLG_011532	5	BS_08534
1	BSLG_011532	5	BS_06539
1	BSLG_011532	5	BS_08364
1	BSLG_011532	5	BS_07600
1	BSLG_011532	5	BS_07631
1	BSLG_011532	5	BS_08381
1	BSLG_011532	5	BS_08767
1	BSLG_011532	5	BS_06029
1	BSLG_011560	5	BS_06699
1	BSLG_011582	5	BS_06699
1	BSLG_011558	5	BS_06708
1	BSLG_011628	5	BS_08058
1	BSLG_011628	5	BS_04381
1	BSLG_011628	5	BS_06103
1	BSLG_011628	5	BS_07250
1	BSLG_011628	5	BS_06905
1	BSLG_011628	5	BS_05919
1	BSLG_011628	5	BS_08438
1	BSLG_011628	5	BS_08963
1	BSLG_011628	5	BS_08686
1	BSLG_011628	5	BS_09338
1	BSLG_011628	5	BS_09639
1	BSLG_011628	5	BS_09156
1	BSLG_011628	5	BS_08136
1	BSLG_011565	5	BS_06699
1	BSLG_004631	5	BS_06699
1	BSLG_011542	5	BS_06699
1	BSLG_011639	5	BS_07719
1	BSLG_011508	5	BS_08289
1	BSLG_011508	5	BS_08522
1	BSLG_011508	5	BS_07519
1	BSLG_011508	5	BS_08534
1	BSLG_011508	5	BS_06539
1	BSLG_011508	5	BS_08364
1	BSLG_011508	5	BS_07600
1	BSLG_011508	5	BS_07631
1	BSLG_011508	5	BS_08381
1	BSLG_011508	5	BS_08767
1	BSLG_011508	5	BS_06029
1	BSLG_011573	5	BS_06699
1	BSLG_011493	5	BS_08134
1	BSLG_011570	5	BS_06699
1	BSLG_011490	5	BS_08134
1	BSLG_011567	5	BS_06699
1	BSLG_011487	5	BS_08134
1	BSLG_011495	5	BS_08134
1	BSLG_011611	5	BS_06699
1	BSLG_011483	5	BS_08289
1	BSLG_011483	5	BS_08522
1	BSLG_011483	5	BS_07519
1	BSLG_011483	5	BS_08534
1	BSLG_011483	5	BS_06539
1	BSLG_011483	5	BS_08364
1	BSLG_011483	5	BS_07600
1	BSLG_011483	5	BS_07631
1	BSLG_011483	5	BS_08381
1	BSLG_011483	5	BS_08767
1	BSLG_011483	5	BS_06029
1	BSLG_011559	5	BS_06699
1	BSLG_011564	5	BS_06699
1	BSLG_011589	5	BS_06699
1	BSLG_011576	5	BS_06699
1	BSLG_011469	5	BS_07997
1	BSLG_011598	5	BS_06699
1	BSLG_011561	5	BS_08058
1	BSLG_011561	5	BS_04381
1	BSLG_011561	5	BS_06103
1	BSLG_011561	5	BS_07250
1	BSLG_011561	5	BS_06905
1	BSLG_011561	5	BS_05919
1	BSLG_011561	5	BS_08438
1	BSLG_011561	5	BS_08963
1	BSLG_011561	5	BS_08686
1	BSLG_011561	5	BS_09338
1	BSLG_011561	5	BS_09639
1	BSLG_011561	5	BS_09156
1	BSLG_011561	5	BS_08136
1	BSLG_011613	5	BS_06699
1	BSLG_000161	5	BS_06699
1	BSLG_011615	5	BS_06699
1	BSLG_011609	5	BS_06699
1	BSLG_011574	5	BS_06699
1	BSLG_011479	5	BS_08134
1	BSLG_011494	5	BS_08134
1	BSLG_011566	5	BS_06699
1	BSLG_011491	5	BS_08134
1	BSLG_011552	5	BS_06699
1	BSLG_011571	5	BS_06699
1	BSLG_011468	5	BS_08444
1	BSLG_011468	5	BS_01185
1	BSLG_011538	5	BS_06699
1	BSLG_011529	5	BS_08289
1	BSLG_011529	5	BS_08522
1	BSLG_011529	5	BS_07519
1	BSLG_011529	5	BS_08534
1	BSLG_011529	5	BS_06539
1	BSLG_011529	5	BS_08364
1	BSLG_011529	5	BS_07600
1	BSLG_011529	5	BS_07631
1	BSLG_011529	5	BS_08381
1	BSLG_011529	5	BS_08767
1	BSLG_011529	5	BS_06029
1	BSLG_011620	5	BS_08058
1	BSLG_011620	5	BS_04381
1	BSLG_011620	5	BS_06103
1	BSLG_011620	5	BS_07250
1	BSLG_011620	5	BS_06905
1	BSLG_011620	5	BS_05919
1	BSLG_011620	5	BS_08438
1	BSLG_011620	5	BS_08963
1	BSLG_011620	5	BS_08686
1	BSLG_011620	5	BS_09338
1	BSLG_011620	5	BS_09639
1	BSLG_011620	5	BS_09156
1	BSLG_011620	5	BS_08136
1	BSLG_011550	5	BS_06699
1	BSLG_011601	5	BS_06699
1	BSLG_011555	5	BS_06699
1	BSLG_008701	5	BS_07719
1	BSLG_011546	5	BS_06699
1	BSLG_011604	5	BS_06699
1	BSLG_011612	5	BS_06699
1	BSLG_011637	5	BS_05933
1	BSLG_011499	5	BS_08134
1	BSLG_011474	5	BS_08134
1	BSLG_011581	5	BS_06699
1	BSLG_011498	5	BS_08134
1	BSLG_011526	5	BS_08134
1	BSLG_011541	5	BS_06699
1	BSLG_011557	5	BS_06699
1	BSLG_011507	5	BS_08289
1	BSLG_011507	5	BS_08522
1	BSLG_011507	5	BS_07519
1	BSLG_011507	5	BS_08534
1	BSLG_011507	5	BS_06539
1	BSLG_011507	5	BS_08364
1	BSLG_011507	5	BS_07600
1	BSLG_011507	5	BS_07631
1	BSLG_011507	5	BS_08381
1	BSLG_011507	5	BS_08767
1	BSLG_011507	5	BS_06029
1	BSLG_011584	5	BS_06699
1	BSLG_011606	5	BS_06699
1	BSLG_011596	5	BS_09282
1	BSLG_011520	5	BS_08134
1	BSLG_011501	5	BS_08134
1	BSLG_011492	5	BS_08134
1	BSLG_011600	5	BS_06699
1	BSLG_011551	5	BS_06699
1	BSLG_011547	5	BS_06699
1	BSLG_011619	5	BS_06699
1	BSLG_011470	5	BS_08134
1	BSLG_011572	5	BS_06699
1	BSLG_011512	5	BS_08289
1	BSLG_011512	5	BS_08522
1	BSLG_011512	5	BS_07519
1	BSLG_011512	5	BS_08534
1	BSLG_011512	5	BS_06539
1	BSLG_011512	5	BS_08364
1	BSLG_011512	5	BS_07600
1	BSLG_011512	5	BS_07631
1	BSLG_011512	5	BS_08381
1	BSLG_011512	5	BS_08767
1	BSLG_011512	5	BS_06029
1	BSLG_011475	5	BS_08134
1	BSLG_011603	5	BS_06699
1	BSLG_011473	5	BS_08134
1	BSLG_011545	5	BS_08058
1	BSLG_011545	5	BS_04381
1	BSLG_011545	5	BS_06103
1	BSLG_011545	5	BS_07250
1	BSLG_011545	5	BS_06905
1	BSLG_011545	5	BS_05919
1	BSLG_011545	5	BS_08438
1	BSLG_011545	5	BS_08963
1	BSLG_011545	5	BS_08686
1	BSLG_011545	5	BS_09338
1	BSLG_011545	5	BS_09639
1	BSLG_011545	5	BS_09156
1	BSLG_011545	5	BS_08136
1	BSLG_000816	5	BS_00669
1	BSLG_011607	5	BS_06699
1	BSLG_011477	5	BS_08134
1	BSLG_011585	5	BS_06699
4	BSLG_004641	9	BS_05050
4	BSLG_008602	9	BS_03589
4	BSLG_004719	9	BS_03649
4	BSLG_004530	9	BS_03589
4	BSLG_004718	9	BS_03648
4	BSLG_005550	9	BS_03648
4	BSLG_004720	9	BS_03026
4	BSLG_004851	9	BS_05050
4	BSLG_008809	9	BS_03309
4	BSLG_006810	9	BS_02093
4	BSLG_001383	9	BS_06025
6	BSLG_003262	14	BS_05720
6	BSLG_000462	14	BS_07843
6	BSLG_001421	14	BS_03222
6	BSLG_008400	14	BS_05483
6	BSLG_008377	14	BS_08450
6	BSLG_008377	14	BS_08625
6	BSLG_003291	14	BS_05720
6	BSLG_008403	14	BS_09551
6	BSLG_009239	14	BS_05739
6	BSLG_000121	14	BS_06643
6	BSLG_002924	14	BS_03489
6	BSLG_008378	14	BS_08450
6	BSLG_008378	14	BS_08625
7	BSLG_006763	16	BS_05479
8	BSLG_005104	17	BS_07878
8	BSLG_009940	17	BS_05569
8	BSLG_005473	17	BS_05182
8	BSLG_003393	17	BS_07878
8	BSLG_005224	17	BS_07878
8	BSLG_001409	17	BS_01954
8	BSLG_003713	17	BS_07878
8	BSLG_011369	17	BS_05182
10	BSLG_004319	29	BS_03790
10	BSLG_006824	29	BS_06817
10	BSLG_006826	29	BS_06817
10	BSLG_007493	551	BS_09695
10	BSLG_006825	29	BS_06817
10	BSLG_009680	29	BS_04204
10	BSLG_010592	29	BS_06817
10	BSLG_005919	29	BS_06817
10	BSLG_008860	551	BS_09695
10	BSLG_007492	551	BS_09695
10	BSLG_010590	29	BS_06817
10	BSLG_004367	29	BS_03790
10	BSLG_010591	29	BS_06817
10	BSLG_002785	551	BS_09695
10	BSLG_005932	29	BS_06817
11	BSLG_008388	11	BS_00681
11	BSLG_005787	11	BS_05703
11	BSLG_000815	11	BS_00668
11	BSLG_008466	11	BS_07919
11	BSLG_008386	11	BS_00680
12	BSLG_001890	19	BS_01143
12	BSLG_000484	19	BS_01143
12	BSLG_007437	19	BS_06587
12	BSLG_010369	19	BS_05126
12	BSLG_010240	19	BS_07347
12	BSLG_007295	19	BS_05126
12	BSLG_006678	19	BS_02782
13	BSLG_007502	27	BS_02918
13	BSLG_002774	27	BS_02918
13	BSLG_009466	27	BS_08696
13	BSLG_006865	27	BS_07113
13	BSLG_000981	27	BS_00975
13	BSLG_002814	27	BS_00881
14	BSLG_002830	15	BS_03587
14	BSLG_011116	15	BS_04791
14	BSLG_011144	15	BS_03586
14	BSLG_009715	15	BS_03572
14	BSLG_011118	15	BS_06786
14	BSLG_003497	15	BS_08075
14	BSLG_003086	15	BS_06786
14	BSLG_011143	15	BS_03587
15	BSLG_009550	7	BS_07496
15	BSLG_009550	7	BS_07807
15	BSLG_009550	7	BS_07735
15	BSLG_009550	7	BS_06886
15	BSLG_009550	7	BS_06818
15	BSLG_009550	7	BS_07406
15	BSLG_009550	7	BS_08329
15	BSLG_009550	7	BS_05450
15	BSLG_009550	7	BS_07547
15	BSLG_009550	7	BS_07913
15	BSLG_009550	7	BS_07543
15	BSLG_009550	7	BS_07975
15	BSLG_009550	7	BS_08042
15	BSLG_009550	7	BS_04585
15	BSLG_009550	7	BS_08495
15	BSLG_009550	7	BS_05047
15	BSLG_009550	7	BS_06969
15	BSLG_009550	7	BS_07339
15	BSLG_009550	7	BS_07723
15	BSLG_003006	7	BS_09938
15	BSLG_003006	7	BS_08503
15	BSLG_003006	7	BS_08874
15	BSLG_003006	7	BS_09506
15	BSLG_003006	7	BS_09114
15	BSLG_003006	7	BS_10045
15	BSLG_003006	7	BS_08938
15	BSLG_003006	7	BS_09226
15	BSLG_004982	7	BS_02763
16	BSLG_005935	120	BS_06222
16	BSLG_005384	120	BS_06222
16	BSLG_000232	120	BS_09003
16	BSLG_011167	120	BS_09317
16	BSLG_003550	120	BS_06222
16	BSLG_004905	120	BS_06222
16	BSLG_005921	120	BS_06222
16	BSLG_003905	120	BS_06222
16	BSLG_005188	120	BS_06222
16	BSLG_008594	120	BS_06702
16	BSLG_005818	120	BS_06222
17	BSLG_003384	28	BS_09789
17	BSLG_003383	28	BS_09789
17	BSLG_006608	28	BS_03106
17	BSLG_007523	28	BS_08245
17	BSLG_007524	28	BS_06066
17	BSLG_007524	28	BS_08103
20	BSLG_003112	53	BS_05224
20	BSLG_008263	53	BS_05224
20	BSLG_000139	53	BS_09093
20	BSLG_002542	53	BS_06725
20	BSLG_003325	53	BS_07002
21	BSLG_005595	20	BS_07864
21	BSLG_005595	20	BS_09432
21	BSLG_005594	20	BS_07864
21	BSLG_005594	20	BS_09432
21	BSLG_001324	20	BS_07864
21	BSLG_001324	20	BS_09432
21	BSLG_001325	20	BS_07864
21	BSLG_001325	20	BS_09432
22	BSLG_008800	22	BS_02577
22	BSLG_006897	22	BS_02189
22	BSLG_000387	22	BS_06912
22	BSLG_001185	22	BS_02189
22	BSLG_010553	22	BS_07018
23	BSLG_006049	18	BS_06397
24	BSLG_005293	233	BS_09018
24	BSLG_010732	233	BS_10022
24	BSLG_010731	233	BS_09018
25	BSLG_006742	34	BS_01833
25	BSLG_006744	34	BS_01831
25	BSLG_006741	34	BS_01835
26	BSLG_009721	31	BS_06825
26	BSLG_009720	31	BS_06826
28	BSLG_008818	15	BS_08046
29	BSLG_000715	10	BS_07255
29	BSLG_008129	3	BS_08108
29	BSLG_008129	3	BS_08804
29	BSLG_000562	10	BS_06099
30	BSLG_002012	61	BS_07452
30	BSLG_002084	61	BS_07452
30	BSLG_008224	61	BS_06833
30	BSLG_009298	61	BS_02973
30	BSLG_011183	61	BS_05996
31	BSLG_003993	8	BS_05345
31	BSLG_003990	8	BS_09322
31	BSLG_007512	8	BS_08789
31	BSLG_007512	8	BS_08722
31	BSLG_007512	8	BS_09863
31	BSLG_011010	8	BS_09140
31	BSLG_011010	8	BS_08939
31	BSLG_011010	8	BS_08757
31	BSLG_011009	8	BS_09939
31	BSLG_003989	8	BS_09380
33	BSLG_011218	42	BS_01688
33	BSLG_001530	62	BS_07049
33	BSLG_009799	62	BS_08156
34	BSLG_002942	43	BS_06596
34	BSLG_006610	43	BS_06451
34	BSLG_004001	43	BS_06596
35	BSLG_001775	24	BS_07758
35	BSLG_000440	24	BS_07758
35	BSLG_001327	24	BS_07627
35	BSLG_001327	24	BS_07306
35	BSLG_001327	24	BS_07601
35	BSLG_001327	24	BS_06532
35	BSLG_001327	24	BS_04569
36	BSLG_010576	59	BS_03911
36	BSLG_003413	59	BS_09443
36	BSLG_004303	59	BS_09964
36	BSLG_006838	59	BS_03911
38	BSLG_006732	40	BS_01764
38	BSLG_006733	40	BS_01764
38	BSLG_006734	40	BS_01764
39	BSLG_007086	37	BS_00588
39	BSLG_000001	37	BS_05109
39	BSLG_001637	37	BS_00588
41	BSLG_007080	55	BS_04880
41	BSLG_007041	55	BS_08639
41	BSLG_001221	55	BS_08639
43	BSLG_002671	521	BS_08279
43	BSLG_002696	521	BS_08279
43	BSLG_007597	521	BS_08279
45	BSLG_008171	124	BS_08151
46	BSLG_006836	30	BS_07993
46	BSLG_000690	30	BS_04724
46	BSLG_010578	30	BS_07993
48	BSLG_005030	80	BS_05993
49	BSLG_006872	48	BS_02328
50	BSLG_007890	76	BS_08735
50	BSLG_005817	76	BS_07927
50	BSLG_005820	76	BS_07927
50	BSLG_002178	76	BS_08735
51	BSLG_002240	63	BS_00833
51	BSLG_005928	63	BS_03452
52	BSLG_010742	66	BS_09732
52	BSLG_010744	66	BS_09016
53	BSLG_009204	78	BS_07959
53	BSLG_003918	78	BS_07959
53	BSLG_009218	78	BS_07960
53	BSLG_009218	78	BS_06914
53	BSLG_003919	78	BS_07960
53	BSLG_003919	78	BS_06914
53	BSLG_003749	78	BS_02415
54	BSLG_007109	166	BS_03767
55	BSLG_010293	274	BS_05370
57	BSLG_009871	72	BS_06864
57	BSLG_005437	72	BS_06864
58	BSLG_008702	115	BS_09421
58	BSLG_008702	115	BS_08600
58	BSLG_008702	115	BS_08601
58	BSLG_004488	115	BS_09421
58	BSLG_004488	115	BS_08600
58	BSLG_004488	115	BS_08601
58	BSLG_004487	115	BS_09421
58	BSLG_004487	115	BS_08600
58	BSLG_004487	115	BS_08601
58	BSLG_004485	115	BS_04285
59	BSLG_008458	56	BS_03785
60	BSLG_009461	144	BS_02454
61	BSLG_007984	38	BS_03381
64	BSLG_002524	166	BS_09434
68	BSLG_006955	45	BS_03891
69	BSLG_009079	104	BS_02584
70	BSLG_009063	58	BS_04291
70	BSLG_008966	58	BS_01969
71	BSLG_011069	86	BS_05342
71	BSLG_007994	86	BS_05342
72	BSLG_007868	101	BS_04446
72	BSLG_002155	101	BS_04446
73	BSLG_008510	102	BS_04102
74	BSLG_000604	47	BS_06333
74	BSLG_008060	47	BS_01816
76	BSLG_008524	85	BS_05022
77	BSLG_002434	156	BS_01071
80	BSLG_005481	106	BS_02430
81	BSLG_005206	69	BS_02002
81	BSLG_005206	69	BS_08175
81	BSLG_005206	69	BS_08428
81	BSLG_005206	69	BS_03603
81	BSLG_005207	69	BS_02002
81	BSLG_005207	69	BS_08175
81	BSLG_005207	69	BS_08428
81	BSLG_005207	69	BS_03603
82	BSLG_000457	137	BS_07823
84	BSLG_005918	119	BS_09458
84	BSLG_004642	119	BS_06467
84	BSLG_004850	119	BS_06467
87	BSLG_011024	482	BS_09830
87	BSLG_011023	482	BS_09830
89	BSLG_002532	262	BS_08719
89	BSLG_002534	262	BS_09807
90	BSLG_010878	600	BS_10185
90	BSLG_003683	600	BS_10185
90	BSLG_010879	600	BS_10185
90	BSLG_010894	600	BS_10185
90	BSLG_003682	600	BS_10185
91	BSLG_001694	100	BS_05129
91	BSLG_007394	100	BS_05129
92	BSLG_011077	67	BS_00643
96	BSLG_002818	44	BS_00886
96	BSLG_001333	44	BS_02714
97	BSLG_000196	111	BS_01783
98	BSLG_000381	145	BS_00532
99	BSLG_004793	32	BS_01287
100	BSLG_005839	109	BS_02090
101	BSLG_005237	130	BS_05594
104	BSLG_007752	98	BS_01003
105	BSLG_005672	195	BS_04898
105	BSLG_005717	195	BS_04898
108	BSLG_010930	153	BS_00883
109	BSLG_000741	631	BS_04039
110	BSLG_011252	82	BS_00241
111	BSLG_004800	146	BS_02544
112	BSLG_007728	134	BS_00035
113	BSLG_000963	70	BS_02298
113	BSLG_000962	70	BS_02297
114	BSLG_007664	264	BS_00905
114	BSLG_000301	264	BS_01750
115	BSLG_007134	140	BS_09118
116	BSLG_008113	57	BS_03265
116	BSLG_008113	57	BS_01738
116	BSLG_008272	57	BS_01129
117	BSLG_002176	68	BS_06265
117	BSLG_007590	68	BS_02080
118	BSLG_003100	105	BS_04048
118	BSLG_011105	105	BS_04048
119	BSLG_010688	71	BS_04119
120	BSLG_009668	150	BS_00510
124	BSLG_011451	65	BS_03494
124	BSLG_004576	65	BS_03494
125	BSLG_004864	614	BS_09592
127	BSLG_008245	174	BS_03821
128	BSLG_010437	163	BS_09186
128	BSLG_004760	163	BS_04154
128	BSLG_004329	163	BS_07730
128	BSLG_010461	163	BS_09186
129	BSLG_009234	579	BS_06941
130	BSLG_010364	498	BS_06272
130	BSLG_010384	498	BS_06272
130	BSLG_007300	498	BS_06272
131	BSLG_008848	235	BS_06086
132	BSLG_010027	245	BS_00733
132	BSLG_001005	245	BS_00733
133	BSLG_006500	511	BS_09182
133	BSLG_006499	511	BS_09182
135	BSLG_004954	117	BS_04072
135	BSLG_005330	117	BS_04072
141	BSLG_009123	96	BS_09668
141	BSLG_009123	96	BS_08260
142	BSLG_000967	208	BS_00991
143	BSLG_010826	95	BS_06246
145	BSLG_008073	32	BS_03847
146	BSLG_000176	129	BS_01096
146	BSLG_001679	129	BS_01096
147	BSLG_000295	91	BS_04740
148	BSLG_008811	36	BS_03307
149	BSLG_009856	148	BS_03958
151	BSLG_011080	188	BS_01318
154	BSLG_005743	108	BS_07064
155	BSLG_011453	147	BS_08100
155	BSLG_004578	147	BS_08100
158	BSLG_008049	132	BS_01312
162	BSLG_010453	15	BS_06432
162	BSLG_010430	15	BS_06432
162	BSLG_002316	15	BS_06432
164	BSLG_008696	143	BS_08681
164	BSLG_004493	143	BS_08681
167	BSLG_011415	93	BS_02720
168	BSLG_004521	136	BS_01883
170	BSLG_007033	160	BS_05474
170	BSLG_001230	160	BS_05474
171	BSLG_001784	152	BS_00358
172	BSLG_009275	83	BS_01455
173	BSLG_007155	103	BS_04493
174	BSLG_008488	169	BS_01466
174	BSLG_003034	169	BS_01466
176	BSLG_009144	164	BS_01079
176	BSLG_007192	164	BS_10005
177	BSLG_003158	270	BS_08986
177	BSLG_003158	270	BS_06516
178	BSLG_002324	463	BS_04283
179	BSLG_007719	238	BS_04022
180	BSLG_003875	430	BS_10165
182	BSLG_010815	114	BS_09864
182	BSLG_007362	114	BS_06791
183	BSLG_000732	168	BS_07561
184	BSLG_006513	525	BS_03511
184	BSLG_002019	525	BS_03511
185	BSLG_006532	4	BS_09711
185	BSLG_006532	4	BS_07032
185	BSLG_006531	4	BS_08747
185	BSLG_004948	4	BS_08968
185	BSLG_004948	4	BS_07988
185	BSLG_004948	4	BS_09321
186	BSLG_001686	250	BS_01448
186	BSLG_007387	250	BS_01448
188	BSLG_000479	520	BS_01148
188	BSLG_001925	520	BS_01148
189	BSLG_007152	252	BS_08990
191	BSLG_000327	173	BS_03989
192	BSLG_003825	569	BS_00965
193	BSLG_000735	530	BS_09480
204	BSLG_010168	127	BS_05192
205	BSLG_009712	230	BS_02271
216	BSLG_008830	206	BS_04678
220	BSLG_009747	97	BS_00222
221	BSLG_008497	125	BS_05290
227	BSLG_004216	151	BS_03919
232	BSLG_006943	212	BS_00609
233	BSLG_010174	180	BS_05407
235	BSLG_000201	205	BS_04469
236	BSLG_000561	200	BS_06100
239	BSLG_000820	133	BS_02498
245	BSLG_011322	154	BS_03099
252	BSLG_008229	201	BS_07478
260	BSLG_004860	642	BS_03612
260	BSLG_004632	642	BS_03612
261	BSLG_004646	476	BS_04380
261	BSLG_004846	476	BS_04380
264	BSLG_005081	269	BS_02353
265	BSLG_005127	486	BS_01237
266	BSLG_004241	60	BS_05505
266	BSLG_004241	60	BS_05888
267	BSLG_003411	443	BS_04171
268	BSLG_010316	504	BS_01612
268	BSLG_007372	504	BS_01612
269	BSLG_007365	490	BS_08671
270	BSLG_002162	489	BS_06606
270	BSLG_007874	489	BS_06606
271	BSLG_003714	234	BS_09763
273	BSLG_004417	461	BS_05600
273	BSLG_006704	461	BS_05600
276	BSLG_003924	524	BS_09131
276	BSLG_009209	524	BS_09131
277	BSLG_009217	593	BS_06913
278	BSLG_002909	473	BS_03165
278	BSLG_003963	473	BS_03165
280	BSLG_006554	567	BS_06358
281	BSLG_006784	33	BS_09952
281	BSLG_006784	33	BS_06618
282	BSLG_004770	21	BS_07589
283	BSLG_001400	1	BS_09584
283	BSLG_001400	1	BS_08988
283	BSLG_001400	1	BS_08099
283	BSLG_001400	1	BS_09347
283	BSLG_001400	1	BS_09724
283	BSLG_001400	1	BS_09794
283	BSLG_001400	1	BS_09801
283	BSLG_001400	1	BS_02517
283	BSLG_001400	1	BS_09324
283	BSLG_004949	1	BS_09584
283	BSLG_004949	1	BS_08988
283	BSLG_004949	1	BS_08099
283	BSLG_004949	1	BS_09347
283	BSLG_004949	1	BS_09724
283	BSLG_004949	1	BS_09794
283	BSLG_004949	1	BS_09801
283	BSLG_004949	1	BS_02517
283	BSLG_004949	1	BS_09324
284	BSLG_004147	594	BS_02903
285	BSLG_011165	507	BS_03268
286	BSLG_011179	462	BS_09255
288	BSLG_006885	494	BS_04693
288	BSLG_001169	494	BS_04693
289	BSLG_001015	244	BS_03329
290	BSLG_000552	433	BS_01709
290	BSLG_001946	433	BS_01709
294	BSLG_010992	162	BS_07170
294	BSLG_010992	162	BS_09623
294	BSLG_010993	162	BS_09895
296	BSLG_005455	553	BS_06641
296	BSLG_009850	553	BS_06641
297	BSLG_005439	581	BS_08150
298	BSLG_005426	113	BS_06799
298	BSLG_009883	113	BS_06799
299	BSLG_009886	248	BS_07130
300	BSLG_009888	643	BS_04450
301	BSLG_009573	1	BS_08390
302	BSLG_000580	583	BS_03080
302	BSLG_005217	583	BS_03080
303	BSLG_000611	253	BS_03447
304	BSLG_001622	604	BS_08307
304	BSLG_007000	604	BS_08307
305	BSLG_001652	655	BS_02827
305	BSLG_000148	655	BS_02827
307	BSLG_003842	468	BS_03824
307	BSLG_004454	468	BS_03824
308	BSLG_009286	171	BS_02997
309	BSLG_009355	241	BS_00110
310	BSLG_004897	503	BS_10003
310	BSLG_004896	503	BS_10003
311	BSLG_006779	272	BS_00763
312	BSLG_006786	1	BS_09390
312	BSLG_000154	1	BS_09725
314	BSLG_004483	487	BS_07071
315	BSLG_007763	172	BS_08129
318	BSLG_003296	638	BS_08135
319	BSLG_005499	65	BS_06262
319	BSLG_011396	65	BS_06262
322	BSLG_001797	590	BS_07844
323	BSLG_007218	266	BS_00820
325	BSLG_000284	167	BS_03132
326	BSLG_010527	547	BS_08309
330	BSLG_000413	261	BS_00549
478	BSLG_007137	471	BS_04214
479	BSLG_007138	440	BS_05831
484	BSLG_005095	453	BS_05557
485	BSLG_008405	478	BS_06676
486	BSLG_008406	608	BS_01821
488	BSLG_008448	539	BS_04348
492	BSLG_009930	493	BS_00137
493	BSLG_009382	576	BS_01616
496	BSLG_004372	622	BS_05765
498	BSLG_008167	497	BS_07374
499	BSLG_008169	455	BS_06734
500	BSLG_008170	556	BS_06735
501	BSLG_008172	484	BS_08152
502	BSLG_008186	605	BS_03232
503	BSLG_008194	447	BS_00162
507	BSLG_002552	650	BS_06366
512	BSLG_001331	20	BS_02711
513	BSLG_009065	432	BS_05374
514	BSLG_009112	475	BS_07466
516	BSLG_011238	488	BS_00255
517	BSLG_011253	3	BS_06700
521	BSLG_002018	513	BS_03512
522	BSLG_005756	562	BS_02807
528	BSLG_000700	601	BS_07808
531	BSLG_007614	529	BS_02286
533	BSLG_008543	624	BS_06408
534	BSLG_008547	535	BS_08348
540	BSLG_010986	645	BS_08919
541	BSLG_009814	267	BS_00631
545	BSLG_000535	648	BS_01906
548	BSLG_001677	255	BS_01342
551	BSLG_009254	3	BS_09729
556	BSLG_011081	257	BS_01319
558	BSLG_005633	589	BS_05143
559	BSLG_003752	231	BS_02417
561	BSLG_002375	256	BS_02982
562	BSLG_006767	265	BS_02935
563	BSLG_006792	239	BS_02706
564	BSLG_006812	454	BS_02095
565	BSLG_002720	243	BS_03124
567	BSLG_004745	474	BS_02735
568	BSLG_000118	510	BS_06095
571	BSLG_004767	625	BS_03907
573	BSLG_004784	582	BS_02119
577	BSLG_004519	544	BS_01881
582	BSLG_001909	559	BS_02648
583	BSLG_003225	603	BS_01989
589	BSLG_010756	561	BS_03311
597	BSLG_002514	577	BS_03524
607	BSLG_008655	568	BS_05674
609	BSLG_000420	251	BS_02331
