## Supplemental Table 7 for "Two-speed genome expansion drives the evolution of pathogenicity in animal fungal pathogens"

### Sheet: Sheet1
Contig #	Gene ID	IDs as in Farrer et al. 2017	Upstream ID	Downstream ID	Secreted?	M36s	Tribes	Fig.6 M36 Clades	M36 clades according to Farrer et al.2017
329	BSLG_011515	BS_08134	rnd-1_family-170	rnd-4_family-140	secreted	M36	1	6	Bsal_G2M36
337	BSLG_011617	BS_08058	rnd-1_family-35	rnd-1_family-628	NA	M36	NA	3	-
1504	BSLG_011633	BS_09289	rnd-3_family-113	rnd-1_family-429	NA	M36	NA	5	Bsal_G1M36
1501	BSLG_011593	BS_08058	BSLG_011635	rnd-1_family-405	NA	M36	NA	3	-
334	BSLG_011471	BS_08381	rnd-2_family-2	Motif:(AT)n	secreted	M36	1	6	Bsal_G2M36
1509	BSLG_011255	BS_08136	rnd-1_family-69	BSLG_011254	NA	M36	NA	NA	Bsal_G1M36
71	BSLG_011531	BS_08381	rnd-2_family-2	rnd-1_family-182	NA	M36	NA	6	Bsal_G2M36
94	BSLG_011581	BS_06905	rnd-3_family-12	Motif:(ATTCA)n	secreted	M36	1	4	Bsal_G1M36
329	BSLG_011514	BS_08134	rnd-2_family-2	rnd-1_family-182	secreted	M36	1	6	Bsal_G2M36
336	BSLG_009472	BS_06708	rnd-1_family-422	BSLG_011558	NA	M36	NA	NA	Bsal_G1M36
332	BSLG_011534	BS_08381	rnd-2_family-2	rnd-1_family-182	NA	M36	NA	6	Bsal_G2M36
318	BSLG_011576	BS_06699	rnd-1_family-232	rnd-1_family-405	secreted	M36	1	3	Bsal_G1M36
1509	BSLG_011600	BS_08136	rnd-1_family-69	Motif:(ATTCA)n	secreted	M36	1	2	Bsal_G1M36
341	BSLG_011520	BS_06539	rnd-2_family-2	rnd-1_family-182	secreted	M36	1	6	Bsal_G2M36
1490	BSLG_011560	BS_08058	rnd-1_family-15	rnd-1_family-405	secreted	M36	1	3	-
87	BSLG_011475	BS_07519	rnd-2_family-2	rnd-1_family-182	secreted	M36	1	6	Bsal_G2M36
94	BSLG_011584	BS_08963	rnd-1_family-69	rnd-1_family-405	secreted	M36	1	2	Bsal_G1M36
1504	BSLG_011511	BS_08381	rnd-2_family-2	rnd-1_family-182	secreted	M36	1	6	Bsal_G2M36
1	BSLG_011492	BS_06539	rnd-2_family-2	rnd-1_family-182	secreted	M36	1	6	Bsal_G2M36
1500	BSLG_011585	BS_08058	rnd-1_family-69	rnd-1_family-405	secreted	M36	1	3	-
14	BSLG_011613	BS_08058	rnd-3_family-12	rnd-1_family-405	secreted	M36	1	2	-
1496	BSLG_011486	BS_07775	rnd-2_family-2	rnd-1_family-182	secreted	M36	1	6	Bsal_G2M36
336	BSLG_011557	BS_06699	rnd-1_family-232	rnd-1_family-405	secreted	M36	1	5	Bsal_G1M36
150	BSLG_011469	BS_07997	rnd-2_family-2	Motif:(CTAACC)n	secreted	M36	1	6	Bsal_G2M36
119	BSLG_011535	BS_07600	rnd-2_family-2	rnd-1_family-182	secreted	M36	1	6	Bsal_G2M36
316	BSLG_011637	BS_05933	BSLG_006968	Motif:(TGT)n	secreted	M36	1	NA	Bsal_G1M36
1	BSLG_011498	BS_08289	rnd-2_family-2	rnd-1_family-182	secreted	M36	1	6	Bsal_G2M36
95	BSLG_011597	BS_06905	rnd-3_family-12	Motif:(ATTCA)n	secreted	M36	1	4	Bsal_G1M36
194	BSLG_011474	BS_07519	rnd-2_family-2	Motif:(AT)n	secreted	M36	1	6	Bsal_G2M36
138	BSLG_011543	BS_06699	rnd-4_family-12	rnd-1_family-405	secreted	M36	1	5	Bsal_G1M36
1506	BSLG_011519	BS_08134	rnd-2_family-2	rnd-1_family-71	secreted	M36	1	6	Bsal_G2M36
1501	BSLG_011589	BS_08058	rnd-1_family-69	rnd-1_family-405	secreted	M36	1	3	-
334	BSLG_011606	BS_06103	rnd-1_family-18	rnd-1_family-405	secreted	M36	1	1	Bsal_G1M36
315	BSLG_011570	BS_06699	rnd-1_family-232	rnd-1_family-405	secreted	M36	1	5	Bsal_G1M36
102	BSLG_011628	BS_05919	rnd-1_family-69	rnd-1_family-405	secreted	M36	1	2	Bsal_G1M36
188	BSLG_011465	BS_01185	rnd-2_family-2	rnd-1_family-182	NA	M36	NA	6	Bsal_G2M36
322	BSLG_011539	BS_09156	BSLG_011627	rnd-1_family-405	secreted	M36	1	2	Bsal_G1M36
1504	BSLG_011508	BS_07631	rnd-1_family-217	rnd-1_family-182	secreted	M36	1	6	Bsal_G2M36
1506	BSLG_011566	BS_08058	rnd-1_family-59	Motif:(ATTCA)n	secreted	M36	1	3	-
337	BSLG_011526	BS_04588	rnd-2_family-2	rnd-1_family-182	secreted	M36	1	6	Bsal_G2M36
1	BSLG_000816	BS_00669	Motif:(TA)n	BSLG_000815	secreted	M36	1	NA	-
138	BSLG_011547	BS_07250	rnd-1_family-128	Motif:(TACAA)n	secreted	M36	1	2	Bsal_G1M36
112	BSLG_011479	BS_08522	rnd-2_family-2	rnd-1_family-182	secreted	M36	1	6	Bsal_G2M36
96	BSLG_011622	BS_08963	rnd-1_family-527	BSLG_011621	NA	M36	NA	2	Bsal_G1M36
138	BSLG_011502	BS_07154	BSLG_004595	rnd-1_family-182	secreted	M36	1	6	Bsal_G2M36
112	BSLG_011480	BS_04580	rnd-3_family-12	rnd-1_family-405	secreted	M36	1	5	Bsal_G1M36
94	BSLG_011582	BS_09156	rnd-5_family-125	rnd-1_family-405	secreted	M36	1	2	Bsal_G1M36
318	BSLG_011577	BS_09156	rnd-3_family-12	Motif:(ATTCA)n	secreted	M36	1	2	Bsal_G1M36
112	BSLG_011478	BS_08381	rnd-2_family-2	rnd-1_family-182	secreted	M36	1	6	Bsal_G2M36
1	BSLG_011494	BS_06539	rnd-2_family-2	rnd-1_family-182	secreted	M36	1	6	Bsal_G2M36
335	BSLG_011532	BS_08381	rnd-2_family-2	rnd-1_family-182	secreted	M36	1	6	Bsal_G2M36
335	BSLG_011556	BS_07250	rnd-1_family-80	rnd-1_family-405	secreted	M36	1	2	Bsal_G1M36
1496	BSLG_011487	BS_08134	rnd-2_family-2	Motif:(AACCCTA)n	secreted	M36	1	6	Bsal_G2M36
334	BSLG_011472	BS_08381	rnd-2_family-2	rnd-1_family-182	NA	M36	NA	6	Bsal_G2M36
336	BSLG_011538	BS_06699	rnd-1_family-232	rnd-1_family-405	secreted	M36	1	5	Bsal_G1M36
321	BSLG_011596	BS_09282	rnd-5_family-125	rnd-1_family-405	secreted	M36	1	2	Bsal_G1M36
315	BSLG_011540	BS_08136	rnd-1_family-69	rnd-1_family-405	NA	M36	NA	2	Bsal_G1M36
126	BSLG_011629	BS_05919	rnd-1_family-69	rnd-1_family-405	secreted	M36	1	2	Bsal_G1M36
160	BSLG_011636	BS_06222	Motif:A-rich	BSLG_011554	NA	M36	NA	3	-
1	BSLG_011495	BS_06539	rnd-2_family-2	rnd-1_family-182	secreted	M36	1	6	Bsal_G2M36
1504	BSLG_011509	BS_08381	rnd-2_family-2	rnd-1_family-182	secreted	M36	1	6	Bsal_G2M36
160	BSLG_011518	BS_08522	rnd-1_family-18	rnd-1_family-182	NA	M36	NA	6	Bsal_G2M36
149	BSLG_011483	BS_09213	rnd-2_family-2	Motif:(AT)n	secreted	M36	1	6	Bsal_G2M36
14	BSLG_011616	BS_08058	rnd-1_family-84	rnd-1_family-405	secreted	M36	1	2	-
1	BSLG_000161	BS_06699	rnd-1_family-232	rnd-1_family-405	secreted	M36	1	NA	Bsal_G1M36
1504	BSLG_011512	BS_08381	rnd-2_family-2	rnd-1_family-182	secreted	M36	1	6	Bsal_G2M36
1	BSLG_011573	BS_08058	rnd-2_family-2	rnd-1_family-405	secreted	M36	1	3	-
118	BSLG_011491	BS_08381	rnd-1_family-2	rnd-1_family-182	secreted	M36	1	6	Bsal_G2M36
10	BSLG_001574	BS_05934	Motif:(AAC)n	BSLG_001575	NA	M36	NA	NA	Bsal_G1M36
65	BSLG_011527	BS_07154	rnd-2_family-2	rnd-1_family-145	NA	M36	NA	6	Bsal_G2M36
1506	BSLG_011567	BS_08058	rnd-1_family-83	rnd-1_family-405	secreted	M36	1	3	-
184	BSLG_011468	BS_01185	rnd-2_family-2	rnd-1_family-182	secreted	M36	1	6	Bsal_G2M36
96	BSLG_011625	BS_05919	rnd-1_family-13	rnd-1_family-405	NA	M36	NA	2	Bsal_G1M36
1	BSLG_011499	BS_08289	rnd-2_family-2	rnd-1_family-182	secreted	M36	1	6	Bsal_G2M36
1488	BSLG_011505	BS_07600	rnd-2_family-2	rnd-1_family-182	secreted	M36	1	6	Bsal_G2M36
133	BSLG_011607	BS_06103	rnd-1_family-27	rnd-1_family-405	secreted	M36	1	NA	Bsal_G1M36
138	BSLG_011546	BS_07250	rnd-1_family-128	Motif:(AATAC)n	secreted	M36	1	2	Bsal_G1M36
1501	BSLG_011590	BS_06699	rnd-1_family-73	rnd-1_family-66	NA	M36	NA	5	Bsal_G1M36
1	BSLG_000817	BS_02495	BSLG_011463	Motif:(GT)n	secreted	M36	1	NA	-
112	BSLG_011550	BS_08058	rnd-1_family-35	rnd-1_family-405	secreted	M36	1	3	-
96	BSLG_011621	BS_05919	BSLG_011622	rnd-1_family-405	NA	M36	NA	2	Bsal_G1M36
148	BSLG_011501	BS_08134	rnd-2_family-2	rnd-1_family-182	secreted	M36	1	6	Bsal_G2M36
184	BSLG_005791	BS_08444	rnd-2_family-2	rnd-1_family-37	NA	M36	NA	6	Bsal_G2M36
318	BSLG_007139	BS_05830	BSLG_007138	BSLG_007140	secreted	M36	1	NA	-
1490	BSLG_011563	BS_08058	rnd-1_family-128	rnd-1_family-405	secreted	M36	1	3	-
54	BSLG_011523	BS_08134	rnd-1_family-170	rnd-1_family-71	secreted	M36	1	6	Bsal_G2M36
179	BSLG_011603	BS_07250	rnd-5_family-125	Motif:(AT)n	secreted	M36	1	2	Bsal_G1M36
332	BSLG_008701	BS_07719	BSLG_011639	rnd-1_family-537	secreted	M36	1	NA	-
121	BSLG_011503	BS_06778	rnd-2_family-2	rnd-1_family-182	NA	M36	NA	6	Bsal_G2M36
96	BSLG_011623	BS_08686	rnd-4_family-97	Motif:(AT)n	secreted	M36	1	2	Bsal_G1M36
1509	BSLG_011601	BS_08136	rnd-3_family-12	Motif:(ATTCA)n	secreted	M36	1	2	Bsal_G1M36
341	BSLG_011521	BS_10093	rnd-2_family-2	rnd-1_family-182	NA	M36	NA	6	Bsal_G2M36
1490	BSLG_011561	BS_08438	rnd-1_family-13	rnd-1_family-405	secreted	M36	1	3	Bsal_G1M36
1504	BSLG_011510	BS_08381	rnd-2_family-2	rnd-1_family-182	secreted	M36	1	6	Bsal_G2M36
318	BSLG_011579	BS_01765	rnd-1_family-84	rnd-1_family-405	secreted	M36	1	2	-
333	BSLG_011530	BS_08753	rnd-2_family-2	rnd-1_family-182	NA	M36	NA	6	Bsal_G2M36
179	BSLG_011604	BS_07250	rnd-1_family-35	Motif:(ACATAT)n	secreted	M36	1	2	Bsal_G1M36
43	BSLG_011564	BS_08058	rnd-1_family-500	Motif:(ATTCA)n	secreted	M36	1	3	-
132	BSLG_011524	BS_05417	rnd-1_family-103	BSLG_011525	NA	M36	NA	6	Bsal_G2M36
138	BSLG_011542	BS_04580	rnd-4_family-12	rnd-1_family-405	secreted	M36	1	5	Bsal_G1M36
118	BSLG_011489	BS_07600	rnd-2_family-2	rnd-1_family-182	secreted	M36	1	6	Bsal_G2M36
188	BSLG_011466	BS_06778	rnd-2_family-2	rnd-1_family-182	secreted	M36	1	6	Bsal_G2M36
1504	BSLG_011507	BS_08381	rnd-1_family-217	rnd-1_family-182	secreted	M36	1	6	Bsal_G2M36
132	BSLG_004489	BS_07719	rnd-1_family-11	rnd-1_family-537	secreted	M36	1	NA	-
334	BSLG_011605	BS_06103	rnd-2_family-2	rnd-1_family-405	secreted	M36	1	1	Bsal_G1M36
132	BSLG_011525	BS_05419	BSLG_011524	rnd-1_family-182	NA	M36	NA	6	-
43	BSLG_011565	BS_08058	rnd-5_family-125	Motif:(ATTCA)n	secreted	M36	1	3	-
150	BSLG_011470	BS_08381	rnd-2_family-2	Motif:(AT)n	secreted	M36	1	6	Bsal_G2M36
322	BSLG_011627	BS_09156	rnd-1_family-83	BSLG_011539	NA	M36	NA	2	Bsal_G1M36
14	BSLG_011612	BS_09156	rnd-4_family-12	rnd-1_family-405	secreted	M36	1	2	Bsal_G1M36
149	BSLG_011481	BS_08134	rnd-2_family-2	rnd-1_family-182	secreted	M36	1	6	Bsal_G2M36
321	BSLG_011516	BS_06778	rnd-2_family-2	BSLG_011517	NA	M36	NA	6	Bsal_G2M36
337	BSLG_011618	BS_06905	BSLG_009538	rnd-1_family-405	secreted	M36	1	3	Bsal_G1M36
315	BSLG_011571	BS_09156	rnd-4_family-12	rnd-1_family-405	secreted	M36	1	2	Bsal_G1M36
1	BSLG_011493	BS_06539	rnd-2_family-2	rnd-1_family-182	secreted	M36	1	6	Bsal_G2M36
1497	BSLG_011485	BS_08767	rnd-2_family-2	rnd-1_family-182	secreted	M36	1	6	Bsal_G2M36
51	BSLG_011574	BS_08438	rnd-1_family-500	rnd-1_family-405	secreted	M36	1	3	Bsal_G1M36
144	BSLG_011536	BS_08396	rnd-1_family-106	Motif:(AT)n	secreted	M36	1	6	Bsal_G2M36
1	BSLG_011497	BS_09935	rnd-2_family-2	rnd-1_family-182	secreted	M36	1	6	Bsal_G2M36
1509	BSLG_011598	BS_06699	rnd-1_family-232	rnd-1_family-405	secreted	M36	1	5	Bsal_G1M36
317	BSLG_011609	BS_06699	rnd-1_family-232	rnd-1_family-405	secreted	M36	1	3	Bsal_G1M36
315	BSLG_011569	BS_04297	Motif:G-rich	rnd-1_family-405	secreted	M36	1	2	-
35	BSLG_011529	BS_08381	rnd-2_family-2	rnd-1_family-182	secreted	M36	1	6	Bsal_G2M36
318	BSLG_011575	BS_06223	rnd-1_family-232	rnd-1_family-405	secreted	M36	1	3	Bsal_G1M36
144	BSLG_011552	BS_04580	rnd-1_family-18	rnd-1_family-405	secreted	M36	1	5	Bsal_G1M36
87	BSLG_011476	BS_08134	rnd-2_family-2	Motif:(TA)n	secreted	M36	1	6	Bsal_G2M36
1501	BSLG_011592	BS_08058	BSLG_011595	rnd-1_family-405	NA	M36	NA	3	-
1504	BSLG_011632	BS_09018	BSLG_011630	rnd-3_family-113	secreted	M36	24	NA	-
1497	BSLG_011484	BS_08134	rnd-2_family-2	rnd-1_family-182	secreted	M36	1	6	Bsal_G2M36
138	BSLG_011545	BS_04381	rnd-1_family-69	rnd-1_family-405	secreted	M36	1	2	Bsal_G1M36
118	BSLG_011490	BS_07600	rnd-2_family-2	rnd-1_family-182	secreted	M36	1	6	Bsal_G2M36
1509	BSLG_011602	BS_08136	rnd-1_family-69	Motif:(ATTCA)n	secreted	M36	1	2	Bsal_G1M36
1490	BSLG_011562	BS_08438	rnd-1_family-50	rnd-1_family-405	secreted	M36	1	3	Bsal_G1M36
5	BSLG_011522	BS_08381	rnd-2_family-2	rnd-1_family-182	secreted	M36	1	6	Bsal_G2M36
1490	BSLG_011559	BS_08058	rnd-1_family-18	rnd-1_family-405	secreted	M36	1	3	-
322	BSLG_011626	BS_09156	rnd-1_family-83	rnd-1_family-405	secreted	M36	1	2	Bsal_G1M36
317	BSLG_011608	BS_06699	rnd-1_family-232	rnd-1_family-405	secreted	M36	1	3	Bsal_G1M36
138	BSLG_011544	BS_06223	Motif:(ACC)n	rnd-1_family-405	secreted	M36	1	5	Bsal_G1M36
1506	BSLG_011568	BS_08058	BSLG_011634	Motif:(ATTCA)n	secreted	M36	1	3	-
1502	BSLG_011528	BS_08134	rnd-2_family-2	rnd-1_family-182	secreted	M36	1	6	Bsal_G2M36
1488	BSLG_011506	BS_07600	rnd-2_family-2	rnd-1_family-182	secreted	M36	1	6	Bsal_G2M36
332	BSLG_011639	BS_07719	rnd-1_family-11	rnd-1_family-537	secreted	M36	1	NA	-
96	BSLG_011619	BS_08136	rnd-3_family-12	Motif:(ATTCA)n	secreted	M36	1	2	Bsal_G1M36
138	BSLG_011541	BS_04580	rnd-1_family-18	rnd-1_family-405	secreted	M36	1	5	Bsal_G1M36
1	BSLG_011463	BS_02495	rnd-1_family-221	BSLG_000815	secreted	M36	1	NA	-
335	BSLG_011555	BS_06699	rnd-1_family-103	rnd-1_family-405	secreted	M36	1	5	Bsal_G1M36
315	BSLG_011572	BS_09156	rnd-4_family-12	rnd-1_family-405	secreted	M36	1	2	Bsal_G1M36
1496	BSLG_011488	BS_07775	rnd-2_family-2	rnd-1_family-182	NA	M36	NA	6	Bsal_G2M36
1500	BSLG_011587	BS_08058	rnd-1_family-1	rnd-1_family-405	NA	M36	NA	3	-
1504	BSLG_011513	BS_08381	rnd-2_family-2	rnd-1_family-182	secreted	M36	1	6	Bsal_G2M36
1501	BSLG_011595	BS_08058	rnd-5_family-125	BSLG_011592	NA	M36	NA	3	-
1	BSLG_011496	BS_08289	rnd-2_family-2	rnd-1_family-182	NA	M36	NA	6	Bsal_G2M36
53	BSLG_011537	BS_07154	rnd-2_family-2	rnd-1_family-182	NA	M36	NA	6	Bsal_G2M36
1501	BSLG_011635	BS_08438	rnd-1_family-1	BSLG_011593	NA	M36	NA	3	Bsal_G1M36
318	BSLG_011578	BS_08058	rnd-1_family-84	Motif:(ATTCA)n	secreted	M36	1	2	-
87	BSLG_011477	BS_08364	rnd-2_family-2	Motif:(AT)n	secreted	M36	1	6	Bsal_G2M36
112	BSLG_011549	BS_06699	rnd-1_family-110	rnd-1_family-237	NA	M36	NA	4	Bsal_G1M36
96	BSLG_011620	BS_08963	rnd-1_family-84	rnd-1_family-405	secreted	M36	1	2	Bsal_G1M36
149	BSLG_011482	BS_07519	rnd-2_family-2	rnd-1_family-182	secreted	M36	1	6	Bsal_G2M36
1	BSLG_011500	BS_07600	rnd-2_family-2	rnd-1_family-182	secreted	M36	1	6	Bsal_G2M36
1506	BSLG_011634	BS_08438	rnd-1_family-1	BSLG_011568	NA	M36	NA	3	Bsal_G1M36
160	BSLG_011554	BS_06223	BSLG_011636	BSLG_005382	NA	M36	NA	5	Bsal_G1M36
192	BSLG_011611	BS_09156	rnd-1_family-1	rnd-1_family-405	secreted	M36	1	2	Bsal_G1M36
334	BSLG_011473	BS_07600	rnd-2_family-2	rnd-1_family-182	secreted	M36	1	6	Bsal_G2M36
138	BSLG_004631	BS_04580	rnd-5_family-125	rnd-1_family-405	secreted	M36	1	NA	Bsal_G1M36
112	BSLG_011551	BS_08058	rnd-1_family-121	rnd-1_family-405	secreted	M36	1	3	-
14	BSLG_011614	BS_08058	rnd-1_family-84	Motif:(ATTCA)n	secreted	M36	1	2	-
94	BSLG_011583	BS_09156	rnd-1_family-81	Motif:GA-rich	NA	M36	NA	2	Bsal_G1M36
14	BSLG_011615	BS_06699	rnd-3_family-12	rnd-1_family-405	secreted	M36	1	2	Bsal_G1M36
335	BSLG_011533	BS_09338	Motif:A-rich	rnd-1_family-186	NA	M36	NA	4	Bsal_G1M36
