## Supplemental Table 8 for "Two-speed genome expansion drives the evolution of pathogenicity in animal fungal pathogens"

### Sheet: Secreted_IDs
B.salamandrivorans	B.dendrobatidis
BSLG_007041	BDEG_21163
BSLG_007080	BDEG_22506
BSLG_007081	BDEG_21793
BSLG_007086	BDEG_27238
BSLG_007093	BDEG_27483
BSLG_007094	BDEG_27460
BSLG_007095	BDEG_26872
BSLG_007096	BDEG_25940
BSLG_007102	BDEG_26752
BSLG_007109	BDEG_27623
BSLG_007114	BDEG_26798
BSLG_007134	BDEG_26977
BSLG_007137	BDEG_27214
BSLG_007138	BDEG_21365
BSLG_007139	BDEG_27848
BSLG_001200	BDEG_28286
BSLG_001208	BDEG_25784
BSLG_001221	BDEG_27459
BSLG_001230	BDEG_20255
BSLG_001231	BDEG_23561
BSLG_010202	BDEG_24927
BSLG_010240	BDEG_22902
BSLG_010293	BDEG_25863
BSLG_004566	BDEG_26737
BSLG_004570	BDEG_26857
BSLG_004576	BDEG_21658
BSLG_004578	BDEG_27000
BSLG_004595	BDEG_21986
BSLG_004619	BDEG_26979
BSLG_004621	BDEG_28293
BSLG_004623	BDEG_28297
BSLG_004626	BDEG_26374
BSLG_004627	BDEG_20111
BSLG_004631	BDEG_27795
BSLG_004632	BDEG_20081
BSLG_004641	BDEG_20741
BSLG_004642	BDEG_23275
BSLG_004646	BDEG_27516
BSLG_004657	BDEG_20710
BSLG_004982	BDEG_27902
BSLG_005030	BDEG_26751
BSLG_005045	BDEG_27281
BSLG_005056	BDEG_27418
BSLG_005057	BDEG_27847
BSLG_005081	BDEG_27869
BSLG_005095	BDEG_27856
BSLG_005104	BDEG_28060
BSLG_005108	BDEG_27423
BSLG_005120	BDEG_25832
BSLG_005127	BDEG_24480
BSLG_008349	BDEG_26276
BSLG_008377	BDEG_26077
BSLG_008378	BDEG_22236
BSLG_008379	BDEG_25960
BSLG_008386	BDEG_26087
BSLG_008387	BDEG_26243
BSLG_008388	BDEG_25889
BSLG_008400	BDEG_25092
BSLG_008403	BDEG_24832
BSLG_008405	BDEG_25162
BSLG_008406	BDEG_25488
BSLG_006192	BDEG_25499
BSLG_006199	BDEG_25523
BSLG_006204	BDEG_25819
BSLG_006208	BDEG_26903
BSLG_006252	BDEG_25065
BSLG_008423	BDEG_25065
BSLG_008448	BDEG_25297
BSLG_008458	BDEG_25335
BSLG_008464	BDEG_28294
BSLG_008466	BDEG_20365
BSLG_008475	BDEG_20379
BSLG_008488	BDEG_21053
BSLG_008497	BDEG_23326
BSLG_008510	BDEG_25887
BSLG_003086	BDEG_26358
BSLG_003100	BDEG_20100
BSLG_003102	BDEG_26618
BSLG_003112	BDEG_25725
BSLG_003115	BDEG_26539
BSLG_003132	BDEG_21648
BSLG_003146	BDEG_26152
BSLG_003158	BDEG_25975
BSLG_010413	BDEG_22304
BSLG_010430	BDEG_24259
BSLG_010435	BDEG_21655
BSLG_010436	BDEG_22123
BSLG_010437	BDEG_25218
BSLG_010453	BDEG_23008
BSLG_010459	BDEG_22289
BSLG_010460	BDEG_28545
BSLG_010461	BDEG_22308
BSLG_010486	BDEG_23125
BSLG_010491	BDEG_28703
BSLG_010492	BDEG_26529
BSLG_010496	BDEG_24008
BSLG_009930	BDEG_24275
BSLG_009940	BDEG_24255
BSLG_009947	BDEG_25497
BSLG_009953	BDEG_20065
BSLG_009974	BDEG_25565
BSLG_009975	BDEG_24774
BSLG_009993	BDEG_27134
BSLG_009382	BDEG_28057
BSLG_009399	BDEG_26292
BSLG_009461	BDEG_26980
BSLG_009466	BDEG_23494
BSLG_009467	BDEG_20285
BSLG_004241	BDEG_22321
BSLG_004272	BDEG_21661
BSLG_004276	BDEG_22305
BSLG_004277	BDEG_25548
BSLG_004278	BDEG_20366
BSLG_004300	BDEG_25419
BSLG_004302	BDEG_25419
BSLG_004303	BDEG_27860
BSLG_004304	BDEG_21033
BSLG_004319	BDEG_27434
BSLG_004329	BDEG_26727
BSLG_009626	BDEG_20891
BSLG_009639	BDEG_27172
BSLG_009654	BDEG_27713
BSLG_009668	BDEG_28663
BSLG_009680	BDEG_28666
BSLG_009687	BDEG_24978
BSLG_010311	BDEG_23338
BSLG_010316	BDEG_23812
BSLG_010324	BDEG_23953
BSLG_010327	BDEG_26712
BSLG_010356	BDEG_22577
BSLG_010364	BDEG_20041
BSLG_010369	BDEG_20660
BSLG_010384	BDEG_23185
BSLG_010402	BDEG_26408
BSLG_007836	BDEG_26600
BSLG_007868	BDEG_22285
BSLG_007874	BDEG_21685
BSLG_001409	BDEG_25542
BSLG_001421	BDEG_25531
BSLG_001503	BDEG_26505
BSLG_011273	BDEG_24204
BSLG_011274	BDEG_23948
BSLG_011289	BDEG_25410
BSLG_011322	BDEG_25043
BSLG_011359	BDEG_22774
BSLG_004047	BDEG_22535
BSLG_004356	BDEG_27193
BSLG_004367	BDEG_27173
BSLG_004368	BDEG_21650
BSLG_004372	BDEG_20676
BSLG_004399	BDEG_28198
BSLG_004417	BDEG_26598
BSLG_008113	BDEG_26534
BSLG_008129	BDEG_26528
BSLG_008153	BDEG_26151
BSLG_008157	BDEG_20578
BSLG_008160	BDEG_24486
BSLG_008167	BDEG_27428
BSLG_008169	BDEG_21286
BSLG_008170	BDEG_20009
BSLG_008171	BDEG_20009
BSLG_008172	BDEG_20009
BSLG_008186	BDEG_28588
BSLG_008194	BDEG_21769
BSLG_003917	BDEG_22071
BSLG_003918	BDEG_22113
BSLG_003919	BDEG_22643
BSLG_003920	BDEG_22546
BSLG_003924	BDEG_26467
BSLG_003932	BDEG_26714
BSLG_003933	BDEG_22319
BSLG_003941	BDEG_22020
BSLG_003948	BDEG_27753
BSLG_003963	BDEG_23217
BSLG_003968	BDEG_26224
BSLG_003989	BDEG_26084
BSLG_003990	BDEG_23740
BSLG_003991	BDEG_28489
BSLG_003992	BDEG_28425
BSLG_003993	BDEG_28557
BSLG_003996	BDEG_28562
BSLG_004001	BDEG_27336
BSLG_004003	BDEG_23845
BSLG_004008	BDEG_23845
BSLG_004016	BDEG_25729
BSLG_002552	BDEG_26036
BSLG_002576	BDEG_26036
BSLG_002647	BDEG_26172
BSLG_003495	BDEG_28319
BSLG_003497	BDEG_26085
BSLG_003510	BDEG_22702
BSLG_003511	BDEG_22727
BSLG_003518	BDEG_28074
BSLG_003550	BDEG_26375
BSLG_003591	BDEG_26542
BSLG_003594	BDEG_24342
BSLG_010667	BDEG_27443
BSLG_010672	BDEG_22573
BSLG_010688	BDEG_23394
BSLG_010727	BDEG_23416
BSLG_010728	BDEG_24934
BSLG_010729	BDEG_21077
BSLG_010730	BDEG_21779
BSLG_010731	BDEG_20307
BSLG_010732	BDEG_23937
BSLG_010733	BDEG_23858
BSLG_006508	BDEG_24212
BSLG_006513	BDEG_26339
BSLG_006515	BDEG_26339
BSLG_006517	BDEG_21657
BSLG_006520	BDEG_27205
BSLG_006522	BDEG_27431
BSLG_006525	BDEG_27960
BSLG_006531	BDEG_27486
BSLG_006532	BDEG_26663
BSLG_006554	BDEG_20905
BSLG_006557	BDEG_25131
BSLG_006579	BDEG_26627
BSLG_006587	BDEG_27187
BSLG_006608	BDEG_21010
BSLG_006609	BDEG_26906
BSLG_006610	BDEG_25524
BSLG_007492	BDEG_28721
BSLG_007493	BDEG_28761
BSLG_007502	BDEG_28762
BSLG_007512	BDEG_28760
BSLG_007513	BDEG_27502
BSLG_007514	BDEG_28671
BSLG_007518	BDEG_20076
BSLG_007523	BDEG_21149
BSLG_007524	BDEG_22860
BSLG_007526	BDEG_26200
BSLG_007560	BDEG_25978
BSLG_001324	BDEG_26056
BSLG_001325	BDEG_21980
BSLG_001327	BDEG_22511
BSLG_001331	BDEG_21994
BSLG_001333	BDEG_25147
BSLG_001383	BDEG_25549
BSLG_001400	BDEG_28303
BSLG_009063	BDEG_27174
BSLG_009065	BDEG_25823
BSLG_009079	BDEG_25575
BSLG_009112	BDEG_21948
BSLG_009123	BDEG_27845
BSLG_009144	BDEG_27854
BSLG_009153	BDEG_26705
BSLG_004147	BDEG_23657
BSLG_004161	BDEG_23049
BSLG_004216	BDEG_22574
BSLG_004228	BDEG_24953
BSLG_011158	BDEG_24821
BSLG_011159	BDEG_23230
BSLG_011165	BDEG_23320
BSLG_011167	BDEG_26082
BSLG_011168	BDEG_22982
BSLG_011170	BDEG_23239
BSLG_011171	BDEG_23641
BSLG_011177	BDEG_22906
BSLG_011178	BDEG_21467
BSLG_011179	BDEG_28700
BSLG_011182	BDEG_28697
BSLG_011183	BDEG_21934
BSLG_011189	BDEG_23108
BSLG_011190	BDEG_22531
BSLG_011191	BDEG_21998
BSLG_011193	BDEG_27469
BSLG_011201	BDEG_27240
BSLG_011218	BDEG_27888
BSLG_011234	BDEG_27973
BSLG_011238	BDEG_27216
BSLG_011252	BDEG_27237
BSLG_011253	BDEG_27458
BSLG_011254	BDEG_27400
BSLG_008205	BDEG_28302
BSLG_008224	BDEG_26026
BSLG_008226	BDEG_25946
BSLG_008229	BDEG_28189
BSLG_008245	BDEG_22293
BSLG_008262	BDEG_21715
BSLG_008263	BDEG_21000
BSLG_008272	BDEG_24713
BSLG_008298	BDEG_23856
BSLG_008299	BDEG_26626
BSLG_008300	BDEG_21164
BSLG_008848	BDEG_21164
BSLG_008860	BDEG_26362
BSLG_008868	BDEG_28308
BSLG_008877	BDEG_26086
BSLG_006824	BDEG_28654
BSLG_006825	BDEG_28656
BSLG_006826	BDEG_28655
BSLG_006836	BDEG_25793
BSLG_006838	BDEG_25856
BSLG_006865	BDEG_28323
BSLG_006872	BDEG_28400
BSLG_006885	BDEG_27597
BSLG_006897	BDEG_24476
BSLG_006912	BDEG_24493
BSLG_000943	BDEG_28193
BSLG_000962	BDEG_22135
BSLG_000963	BDEG_21929
BSLG_000967	BDEG_27129
BSLG_000981	BDEG_22903
BSLG_001005	BDEG_28076
BSLG_001015	BDEG_26859
BSLG_007362	BDEG_26741
BSLG_007365	BDEG_26803
BSLG_007372	BDEG_23287
BSLG_007376	BDEG_23287
BSLG_007387	BDEG_23287
BSLG_007392	BDEG_28330
BSLG_007394	BDEG_28495
BSLG_007417	BDEG_21159
BSLG_007431	BDEG_24463
BSLG_007437	BDEG_24640
BSLG_001925	BDEG_24552
BSLG_001931	BDEG_24996
BSLG_001946	BDEG_24607
BSLG_001951	BDEG_27631
BSLG_001955	BDEG_22915
BSLG_001970	BDEG_26369
BSLG_001974	BDEG_28292
BSLG_001995	BDEG_22465
BSLG_002003	BDEG_22206
BSLG_002012	BDEG_21892
BSLG_002015	BDEG_22018
BSLG_002017	BDEG_21736
BSLG_002018	BDEG_24205
BSLG_002019	BDEG_27809
BSLG_005740	BDEG_25831
BSLG_005743	BDEG_27890
BSLG_005756	BDEG_23676
BSLG_005787	BDEG_23324
BSLG_005817	BDEG_20441
BSLG_005818	BDEG_28484
BSLG_005820	BDEG_28683
BSLG_005935	BDEG_27456
BSLG_005945	BDEG_20005
BSLG_005952	BDEG_26573
BSLG_005963	BDEG_28432
BSLG_006012	BDEG_21790
BSLG_001169	BDEG_26127
BSLG_001185	BDEG_23835
BSLG_006347	BDEG_23921
BSLG_003006	BDEG_23952
BSLG_003023	BDEG_23929
BSLG_003030	BDEG_25021
BSLG_003034	BDEG_24761
BSLG_003043	BDEG_25561
BSLG_003057	BDEG_24088
BSLG_003069	BDEG_21182
BSLG_003070	BDEG_22106
BSLG_011572	BDEG_22655
BSLG_011573	BDEG_25149
BSLG_011574	BDEG_22788
BSLG_011575	BDEG_22523
BSLG_011576	BDEG_22895
BSLG_011577	BDEG_28599
BSLG_011578	BDEG_24215
BSLG_011579	BDEG_27239
BSLG_011580	BDEG_28069
BSLG_011581	BDEG_26466
BSLG_011582	BDEG_28722
BSLG_011584	BDEG_24845
BSLG_011585	BDEG_24548
BSLG_011589	BDEG_22072
BSLG_011596	BDEG_24474
BSLG_011597	BDEG_24479
BSLG_011598	BDEG_28270
BSLG_011599	BDEG_23496
BSLG_011600	BDEG_25242
BSLG_011601	BDEG_24892
BSLG_011602	BDEG_24517
BSLG_011603	BDEG_20870
BSLG_011604	BDEG_22133
BSLG_011605	BDEG_22504
BSLG_011606	BDEG_21909
BSLG_011607	BDEG_21662
BSLG_011608	BDEG_25916
BSLG_011609	BDEG_27178
BSLG_011611	BDEG_27309
BSLG_011612	BDEG_27309
BSLG_011613	BDEG_28255
BSLG_011614	BDEG_23915
BSLG_011615	BDEG_20010
BSLG_011616	BDEG_24344
BSLG_011618	BDEG_21720
BSLG_011619	BDEG_21893
BSLG_011620	BDEG_22472
BSLG_011623	BDEG_20901
BSLG_011626	BDEG_20901
BSLG_011628	BDEG_25525
BSLG_011629	BDEG_24566
BSLG_011632	BDEG_26699
BSLG_011637	BDEG_27843
BSLG_011639	BDEG_28048
BSLG_000630	BDEG_27849
BSLG_000642	BDEG_26725
BSLG_000643	BDEG_27447
BSLG_000644	BDEG_27204
BSLG_000650	BDEG_28751
BSLG_000653	BDEG_26331
BSLG_000690	BDEG_20373
BSLG_000691	BDEG_24638
BSLG_000700	BDEG_24485
BSLG_000715	BDEG_26281
BSLG_007590	BDEG_27119
BSLG_007591	BDEG_28243
BSLG_007596	BDEG_27087
BSLG_007597	BDEG_25852
BSLG_007610	BDEG_25864
BSLG_007614	BDEG_25619
BSLG_007656	BDEG_28393
BSLG_007664	BDEG_26923
BSLG_007670	BDEG_27209
BSLG_002909	BDEG_27422
BSLG_002914	BDEG_27190
BSLG_002916	BDEG_27427
BSLG_002924	BDEG_27251
BSLG_002942	BDEG_22841
BSLG_002944	BDEG_24042
BSLG_002946	BDEG_24042
BSLG_008523	BDEG_26126
BSLG_008524	BDEG_24462
BSLG_008543	BDEG_28750
BSLG_008547	BDEG_23211
BSLG_008594	BDEG_23332
BSLG_008602	BDEG_22769
BSLG_008610	BDEG_23969
BSLG_007260	BDEG_25987
BSLG_007268	BDEG_28311
BSLG_007277	BDEG_28447
BSLG_007295	BDEG_26000
BSLG_007300	BDEG_21561
BSLG_007308	BDEG_24554
BSLG_007324	BDEG_23353
BSLG_007332	BDEG_26095
BSLG_006422	BDEG_20764
BSLG_006443	BDEG_20615
BSLG_006446	BDEG_25881
BSLG_006498	BDEG_25566
BSLG_006499	BDEG_26889
BSLG_006500	BDEG_21649
BSLG_006501	BDEG_27932
BSLG_008737	BDEG_27924
BSLG_008761	BDEG_25036
BSLG_008772	BDEG_28488
BSLG_008784	BDEG_27920
BSLG_008800	BDEG_27881
BSLG_008808	BDEG_27857
BSLG_008809	BDEG_26326
BSLG_008811	BDEG_26829
BSLG_008818	BDEG_27851
BSLG_008830	BDEG_28041
BSLG_010970	BDEG_27981
BSLG_010986	BDEG_28059
BSLG_010992	BDEG_28616
BSLG_010993	BDEG_28613
BSLG_011009	BDEG_28600
BSLG_011010	BDEG_28603
BSLG_011017	BDEG_22719
BSLG_011019	BDEG_20008
BSLG_011020	BDEG_27868
BSLG_011022	BDEG_27285
BSLG_011023	BDEG_25481
BSLG_011024	BDEG_25040
BSLG_011028	BDEG_27176
BSLG_011030	BDEG_20787
BSLG_009799	BDEG_28757
BSLG_009814	BDEG_28684
BSLG_009837	BDEG_25327
BSLG_009846	BDEG_25606
BSLG_009850	BDEG_27122
BSLG_009855	BDEG_25934
BSLG_009856	BDEG_28329
BSLG_009869	BDEG_26171
BSLG_009871	BDEG_28026
BSLG_009883	BDEG_28064
BSLG_009886	BDEG_27918
BSLG_009888	BDEG_28296
BSLG_009475	BDEG_26436
BSLG_009488	BDEG_23280
BSLG_009503	BDEG_23281
BSLG_009533	BDEG_23430
BSLG_009550	BDEG_23806
BSLG_009573	BDEG_23383
BSLG_009574	BDEG_20405
BSLG_002240	BDEG_23637
BSLG_002250	BDEG_23826
BSLG_002301	BDEG_25862
BSLG_002316	BDEG_20263
BSLG_002324	BDEG_20628
BSLG_002325	BDEG_24569T4
BSLG_005187	BDEG_24569
BSLG_005188	BDEG_24569
BSLG_005195	BDEG_24569
BSLG_005199	BDEG_23216
BSLG_005206	BDEG_23839
BSLG_005207	BDEG_23919
BSLG_005217	BDEG_25348
BSLG_005224	BDEG_23645
BSLG_005228	BDEG_26320
BSLG_005237	BDEG_24488
BSLG_005244	BDEG_22000
BSLG_005291	BDEG_24099
BSLG_005292	BDEG_21963
BSLG_005293	BDEG_22283
BSLG_005294	BDEG_22136
BSLG_005295	BDEG_24855
BSLG_005330	BDEG_23922
BSLG_005370	BDEG_23886
BSLG_005384	BDEG_27775
BSLG_005387	BDEG_27628
BSLG_005395	BDEG_27748
BSLG_000535	BDEG_27557
BSLG_000552	BDEG_23111
BSLG_000561	BDEG_25331
BSLG_000562	BDEG_28746
BSLG_000563	BDEG_28724
BSLG_000569	BDEG_20200
BSLG_000570	BDEG_21567
BSLG_000580	BDEG_24542
BSLG_000587	BDEG_23968
BSLG_000604	BDEG_25035
BSLG_000611	BDEG_21086
BSLG_000616	BDEG_21086
BSLG_001622	BDEG_22405
BSLG_001631	BDEG_22413
BSLG_001637	BDEG_22069
BSLG_001644	BDEG_28676
BSLG_001652	BDEG_28675
BSLG_001677	BDEG_22015
BSLG_001679	BDEG_21985
BSLG_001684	BDEG_21764
BSLG_001686	BDEG_26935
BSLG_001692	BDEG_27120
BSLG_001694	BDEG_21926
BSLG_008950	BDEG_22429
BSLG_008953	BDEG_23116
BSLG_008966	BDEG_28493
BSLG_009009	BDEG_27841
BSLG_009165	BDEG_27829
BSLG_009166	BDEG_27121
BSLG_009204	BDEG_22609
BSLG_009206	BDEG_25347
BSLG_009209	BDEG_22890
BSLG_009217	BDEG_25328
BSLG_009218	BDEG_28445
BSLG_009234	BDEG_28402
BSLG_009239	BDEG_22893
BSLG_009254	BDEG_22534
BSLG_000325	BDEG_21364
BSLG_000326	BDEG_24432
BSLG_000327	BDEG_28612
BSLG_000345	BDEG_28614
BSLG_000355	BDEG_28324
BSLG_000381	BDEG_22741
BSLG_000387	BDEG_24465
BSLG_011473	BDEG_25557
BSLG_011474	BDEG_28729
BSLG_011475	BDEG_28696
BSLG_011476	BDEG_28268
BSLG_011477	BDEG_25992
BSLG_011478	BDEG_20430
BSLG_011479	BDEG_23662
BSLG_011480	BDEG_23130
BSLG_011481	BDEG_28348
BSLG_011482	BDEG_28428
BSLG_011483	BDEG_26377
BSLG_011484	BDEG_27786
BSLG_011485	BDEG_28621
BSLG_011486	BDEG_21777
BSLG_011487	BDEG_21672
BSLG_011489	BDEG_21076
BSLG_011490	BDEG_26083
BSLG_011491	BDEG_23920
BSLG_011492	BDEG_20364
BSLG_011493	BDEG_23834
BSLG_011494	BDEG_23678
BSLG_011495	BDEG_23209
BSLG_011497	BDEG_24575
BSLG_011498	BDEG_24575
BSLG_011499	BDEG_24575
BSLG_011500	BDEG_27545
BSLG_011501	BDEG_21959
BSLG_011502	BDEG_21925
BSLG_011504	BDEG_26322
BSLG_011505	BDEG_22108
BSLG_011506	BDEG_21981
BSLG_011507	BDEG_22065
BSLG_011508	BDEG_21085
BSLG_011509	BDEG_21618
BSLG_011510	BDEG_25550
BSLG_011511	BDEG_25536
BSLG_011512	BDEG_28291
BSLG_011513	BDEG_28712
BSLG_011514	BDEG_27755
BSLG_011515	BDEG_23318
BSLG_011517	BDEG_21087
BSLG_011519	BDEG_22656
BSLG_011520	BDEG_25522
BSLG_011522	BDEG_25124
BSLG_011523	BDEG_23677
BSLG_011526	BDEG_21957
BSLG_011528	BDEG_24180
BSLG_011529	BDEG_20539
BSLG_011532	BDEG_28288
BSLG_011535	BDEG_28604
BSLG_011536	BDEG_28611
BSLG_011538	BDEG_28430
BSLG_011539	BDEG_25490
BSLG_011541	BDEG_23924
BSLG_011542	BDEG_24167
BSLG_011543	BDEG_20354
BSLG_011544	BDEG_20765
BSLG_011545	BDEG_24712
BSLG_011546	BDEG_20746
BSLG_011547	BDEG_24098
BSLG_011548	BDEG_24280
BSLG_011550	BDEG_26678
BSLG_011551	BDEG_28524
BSLG_011552	BDEG_28560
BSLG_011555	BDEG_20712
BSLG_011556	BDEG_21645
BSLG_011557	BDEG_21927
BSLG_011558	BDEG_22342
BSLG_011559	BDEG_22046
BSLG_011560	BDEG_23939
BSLG_011561	BDEG_24252
BSLG_011562	BDEG_22608
BSLG_011563	BDEG_22920
BSLG_011564	BDEG_22663
BSLG_011565	BDEG_21933
BSLG_011566	BDEG_21933
BSLG_011567	BDEG_26028
BSLG_011568	BDEG_21537
BSLG_011569	BDEG_27885
BSLG_011570	BDEG_27255
BSLG_011571	BDEG_25312
BSLG_003811	BDEG_27249
BSLG_003823	BDEG_27855
BSLG_003825	BDEG_20208
BSLG_003842	BDEG_21324
BSLG_003853	BDEG_28039
BSLG_003868	BDEG_27916
BSLG_003874	BDEG_24925
BSLG_003875	BDEG_25865
BSLG_003876	BDEG_25885
BSLG_003882	BDEG_23784
BSLG_003905	BDEG_23784
BSLG_003393	BDEG_28644
BSLG_003400	BDEG_28392
BSLG_003401	BDEG_26728
BSLG_003403	BDEG_20064
BSLG_003411	BDEG_21505
BSLG_003413	BDEG_26022
BSLG_003442	BDEG_25728
BSLG_003451	BDEG_25728
BSLG_002761	BDEG_28553
BSLG_002762	BDEG_26278
BSLG_002774	BDEG_28739
BSLG_002785	BDEG_28706
BSLG_002811	BDEG_25562
BSLG_002813	BDEG_21363
BSLG_002814	BDEG_23712
BSLG_002818	BDEG_28575
BSLG_002826	BDEG_28559
BSLG_002828	BDEG_21918
BSLG_002830	BDEG_23531
BSLG_002832	BDEG_23863
BSLG_002833	BDEG_21984
BSLG_000732	BDEG_25098
BSLG_000734	BDEG_25333
BSLG_000735	BDEG_26846
BSLG_000736	BDEG_28052
BSLG_000741	BDEG_23473
BSLG_000815	BDEG_23454
BSLG_000816	BDEG_25000
BSLG_000817	BDEG_26357
BSLG_000820	BDEG_21362
BSLG_009275	BDEG_21961
BSLG_009286	BDEG_21723
BSLG_009292	BDEG_22406
BSLG_009298	BDEG_26975
BSLG_009343	BDEG_25537
BSLG_009355	BDEG_27284
BSLG_011069	BDEG_28688
BSLG_011077	BDEG_28702
BSLG_011080	BDEG_26354
BSLG_011081	BDEG_27496
BSLG_011103	BDEG_27492
BSLG_011105	BDEG_25578
BSLG_011109	BDEG_25858
BSLG_011116	BDEG_27811
BSLG_011118	BDEG_20002
BSLG_011139	BDEG_25800
BSLG_011140	BDEG_27179
BSLG_011141	BDEG_24604
BSLG_011143	BDEG_24704
BSLG_011144	BDEG_27181
BSLG_011156	BDEG_25926
BSLG_004867	BDEG_25935
BSLG_004871	BDEG_22524
BSLG_004896	BDEG_21686
BSLG_004897	BDEG_21924
BSLG_004901	BDEG_26899
BSLG_004905	BDEG_25868
BSLG_004911	BDEG_22590
BSLG_004917	BDEG_22905
BSLG_004920	BDEG_22609
BSLG_004948	BDEG_22609
BSLG_004949	BDEG_25090
BSLG_004954	BDEG_27758
BSLG_005633	BDEG_22694
BSLG_005636	BDEG_23272
BSLG_005672	BDEG_27728
BSLG_005717	BDEG_23624
BSLG_003713	BDEG_27575
BSLG_003714	BDEG_27497
BSLG_003748	BDEG_23479
BSLG_003749	BDEG_20304
BSLG_003752	BDEG_26062
BSLG_003754	BDEG_26201
BSLG_003794	BDEG_23384
BSLG_002375	BDEG_27487
BSLG_002391	BDEG_27756
BSLG_002398	BDEG_24343
BSLG_002399	BDEG_23888
BSLG_002400	BDEG_26001
BSLG_002401	BDEG_26444
BSLG_002434	BDEG_26370
BSLG_006732	BDEG_26153
BSLG_006733	BDEG_23181
BSLG_006734	BDEG_26531
BSLG_006741	BDEG_26262
BSLG_006742	BDEG_26262
BSLG_006744	BDEG_25385
BSLG_006763	BDEG_25385
BSLG_006767	BDEG_26307
BSLG_006779	BDEG_21330
BSLG_006784	BDEG_20238
BSLG_006786	BDEG_23892
BSLG_006792	BDEG_23892
BSLG_006808	BDEG_20102
BSLG_006810	BDEG_27772
BSLG_006812	BDEG_22928
BSLG_002671	BDEG_23351
BSLG_002672	BDEG_22773
BSLG_002696	BDEG_27705
BSLG_002720	BDEG_21078
BSLG_004716	BDEG_27246
BSLG_004718	BDEG_27420
BSLG_004719	BDEG_25898
BSLG_004720	BDEG_28486
BSLG_004745	BDEG_26861
BSLG_004758	BDEG_26981
BSLG_004759	BDEG_26850
BSLG_004760	BDEG_26746
BSLG_007994	BDEG_26902
BSLG_008049	BDEG_23501
BSLG_008060	BDEG_27183
BSLG_008073	BDEG_26581
BSLG_000118	BDEG_26726
BSLG_000121	BDEG_26382
BSLG_000131	BDEG_28429
BSLG_000132	BDEG_28318
BSLG_000134	BDEG_28306
BSLG_000139	BDEG_21424
BSLG_000142	BDEG_20006
BSLG_000148	BDEG_25846
BSLG_000154	BDEG_26907
BSLG_000161	BDEG_23588
BSLG_000176	BDEG_23588
BSLG_000196	BDEG_24980
BSLG_000201	BDEG_22533
BSLG_004767	BDEG_22926
BSLG_004770	BDEG_21408
BSLG_004774	BDEG_24547
BSLG_004784	BDEG_27507
BSLG_004793	BDEG_22530
BSLG_004800	BDEG_20036
BSLG_004803	BDEG_20036
BSLG_004830	BDEG_20618
BSLG_004834	BDEG_22513
BSLG_004846	BDEG_22109
BSLG_004850	BDEG_21699
BSLG_004851	BDEG_23816
BSLG_004860	BDEG_23833
BSLG_004863	BDEG_20416
BSLG_004864	BDEG_27810
BSLG_000833	BDEG_26048
BSLG_000862	BDEG_23382
BSLG_000866	BDEG_23162
BSLG_000894	BDEG_23163
BSLG_004454	BDEG_26735
BSLG_004475	BDEG_20410
BSLG_004483	BDEG_22064
BSLG_004485	BDEG_20866
BSLG_004486	BDEG_25125
BSLG_004487	BDEG_28619
BSLG_004488	BDEG_28714
BSLG_004489	BDEG_28713
BSLG_004493	BDEG_24399
BSLG_004519	BDEG_23860
BSLG_004521	BDEG_24578
BSLG_004530	BDEG_24655
BSLG_004542	BDEG_23936
BSLG_004545	BDEG_24494
BSLG_001513	BDEG_24516
BSLG_001530	BDEG_23741
BSLG_001573	BDEG_22306
BSLG_001587	BDEG_20699
BSLG_001588	BDEG_21734
BSLG_006646	BDEG_20739
BSLG_006648	BDEG_25164
BSLG_006661	BDEG_24993
BSLG_006678	BDEG_20775
BSLG_006701	BDEG_26824
BSLG_006704	BDEG_25471
BSLG_007693	BDEG_25350
BSLG_007702	BDEG_24587
BSLG_007719	BDEG_23309
BSLG_007728	BDEG_23199
BSLG_007752	BDEG_23222
BSLG_007754	BDEG_23164
BSLG_007763	BDEG_28527
BSLG_001822	BDEG_28567
BSLG_001828	BDEG_28501
BSLG_001840	BDEG_28554
BSLG_001847	BDEG_22281
BSLG_001868	BDEG_28570
BSLG_001890	BDEG_26198
BSLG_001895
BSLG_001908
BSLG_001909
BSLG_003224
BSLG_003225
BSLG_003226
BSLG_003257
BSLG_003260
BSLG_003262
BSLG_003267
BSLG_011369
BSLG_011376
BSLG_011396
BSLG_011415
BSLG_011451
BSLG_011453
BSLG_011461
BSLG_011462
BSLG_011463
BSLG_011464
BSLG_011466
BSLG_011467
BSLG_011468
BSLG_011469
BSLG_011470
BSLG_011471
BSLG_006943
BSLG_006945
BSLG_006954
BSLG_006955
BSLG_007000
BSLG_007005
BSLG_007010
BSLG_007017
BSLG_007019
BSLG_007033
BSLG_007889
BSLG_007890
BSLG_007931
BSLG_007984
BSLG_010742
BSLG_010743
BSLG_010744
BSLG_010756
BSLG_010763
BSLG_010770
BSLG_010808
BSLG_010815
BSLG_010819
BSLG_010826
BSLG_010834
BSLG_002057
BSLG_002083
BSLG_002084
BSLG_002087
BSLG_002088
BSLG_002089
BSLG_002091
BSLG_009712
BSLG_009715
BSLG_009720
BSLG_009721
BSLG_009744
BSLG_009747
BSLG_002461
BSLG_002473
BSLG_002477
BSLG_002514
BSLG_002520
BSLG_002523
BSLG_002524
BSLG_002531
BSLG_002532
BSLG_002533
BSLG_002534
BSLG_002542
BSLG_003602
BSLG_003607
BSLG_003609
BSLG_003622
BSLG_003649
BSLG_003682
BSLG_003683
BSLG_010027
BSLG_010047
BSLG_010168
BSLG_010174
BSLG_005839
BSLG_005846
BSLG_005918
BSLG_005919
BSLG_005921
BSLG_005928
BSLG_005931
BSLG_005932
BSLG_001717
BSLG_001767
BSLG_001775
BSLG_001784
BSLG_001793
BSLG_001797
BSLG_001798
BSLG_001807
BSLG_001820
BSLG_001821
BSLG_010856
BSLG_010858
BSLG_010878
BSLG_010879
BSLG_010894
BSLG_010930
BSLG_010932
BSLG_010933
BSLG_010936
BSLG_007152
BSLG_007155
BSLG_007192
BSLG_007203
BSLG_007205
BSLG_007207
BSLG_007218
BSLG_000219
BSLG_000222
BSLG_000223
BSLG_000232
BSLG_000237
BSLG_000251
BSLG_000264
BSLG_000284
BSLG_000287
BSLG_000295
BSLG_000301
BSLG_010527
BSLG_010528
BSLG_010553
BSLG_010575
BSLG_010576
BSLG_010578
BSLG_010590
BSLG_010591
BSLG_010592
BSLG_002155
BSLG_002162
BSLG_002176
BSLG_002178
BSLG_002196
BSLG_002197
BSLG_002200
BSLG_002206
BSLG_002207
BSLG_002213
BSLG_002220
BSLG_003287
BSLG_003291
BSLG_003296
BSLG_003325
BSLG_003327
BSLG_003371
BSLG_003383
BSLG_003384
BSLG_005410
BSLG_005421
BSLG_005426
BSLG_005437
BSLG_005439
BSLG_005450
BSLG_005455
BSLG_005465
BSLG_005473
BSLG_005481
BSLG_005499
BSLG_006049
BSLG_006051
BSLG_006074
BSLG_006141
BSLG_006146
BSLG_006147
BSLG_000001
BSLG_000008
BSLG_000011
BSLG_000018
BSLG_000024
BSLG_000025
BSLG_000026
BSLG_000039
BSLG_000085
BSLG_000099
BSLG_008628
BSLG_008655
BSLG_008681
BSLG_008696
BSLG_008697
BSLG_008701
BSLG_008702
BSLG_008703
BSLG_008704
BSLG_008706
BSLG_000413
BSLG_000420
BSLG_000440
BSLG_000448
BSLG_000457
BSLG_000461
BSLG_000462
BSLG_000479
BSLG_000484
BSLG_000513
BSLG_005518
BSLG_005550
BSLG_005551
BSLG_005563
BSLG_005576
BSLG_005594
BSLG_005595

### Sheet: M36s_IDs
B.salamandrivorans	B.dendrobatidis
BSLG_011485	BDEG_23332
BSLG_011501	BDEG_25883
BSLG_011510	BDEG_25168
BSLG_011628	BDEG_20405
BSLG_011617	BDEG_27923
BSLG_011616	BDEG_25168
BSLG_005791	BDEG_23888
BSLG_011478	BDEG_27858
BSLG_011583	BDEG_23812
BSLG_011612	BDEG_27850
BSLG_011619	BDEG_24892
BSLG_011543	BDEG_27285
BSLG_011481	BDEG_28609
BSLG_011595	BDEG_25898
BSLG_011505	BDEG_25875
BSLG_007139	BDEG_23209
BSLG_011514	BDEG_25536
BSLG_011493	BDEG_21659
BSLG_011603	BDEG_22285
BSLG_011473	BDEG_25206
BSLG_011564	BDEG_23049
BSLG_011525	BDEG_27916
BSLG_011634	BDEG_22774
BSLG_011575	BDEG_25147
BSLG_011623	BDEG_23816
BSLG_011521	BDEG_27864
BSLG_011466	BDEG_28447
BSLG_011608	BDEG_20379
BSLG_011498	BDEG_27937
BSLG_011469	BDEG_24587
BSLG_011552	BDEG_24460
BSLG_011559	BDEG_24855
BSLG_011548	BDEG_22775
BSLG_011560	BDEG_25206
BSLG_011536	BDEG_27920
BSLG_011537	BDEG_27471
BSLG_011557	BDEG_28290
BSLG_011556
BSLG_011571
BSLG_011539
BSLG_011532
BSLG_011544
BSLG_011615
BSLG_011580
BSLG_011513
BSLG_008701
BSLG_011482
BSLG_011489
BSLG_011604
BSLG_011487
BSLG_011486
BSLG_011494
BSLG_011638
BSLG_011600
BSLG_011611
BSLG_011490
BSLG_011509
BSLG_011502
BSLG_011599
BSLG_011568
BSLG_011540
BSLG_011592
BSLG_011506
BSLG_011507
BSLG_011584
BSLG_011596
BSLG_011597
BSLG_011577
BSLG_011518
BSLG_011551
BSLG_011576
BSLG_011620
BSLG_011531
BSLG_011572
BSLG_011579
BSLG_011529
BSLG_001574
BSLG_011522
BSLG_011470
BSLG_011526
BSLG_011527
BSLG_011563
BSLG_011474
BSLG_011555
BSLG_011535
BSLG_000817
BSLG_000816
BSLG_011633
BSLG_004489
BSLG_011465
BSLG_011547
BSLG_011546
BSLG_011538
BSLG_011500
BSLG_004631
BSLG_011558
BSLG_011511
BSLG_011542
BSLG_011590
BSLG_011549
BSLG_011609
BSLG_011602
BSLG_011492
BSLG_011468
BSLG_011499
BSLG_011606
BSLG_011607
BSLG_011497
BSLG_011496
BSLG_011484
BSLG_011515
BSLG_011480
BSLG_011613
BSLG_011589
BSLG_011582
BSLG_011504
BSLG_011587
BSLG_011463
BSLG_011574
BSLG_011635
BSLG_011533
BSLG_011524
BSLG_011565
BSLG_011553
BSLG_011618
BSLG_011476
BSLG_011477
BSLG_011520
BSLG_011479
BSLG_011472
BSLG_011629
BSLG_011622
BSLG_011570
BSLG_000161
BSLG_011626
BSLG_011561
BSLG_011627
BSLG_011495
BSLG_011581
BSLG_011255
BSLG_011605
BSLG_011614
BSLG_011545
BSLG_011593
BSLG_011503
BSLG_011491
BSLG_011585
BSLG_011601
BSLG_011528
BSLG_011578
BSLG_011516
BSLG_011483
BSLG_009472
BSLG_011541
BSLG_011512
BSLG_011519
BSLG_011621
BSLG_011566
BSLG_011530
BSLG_011567
BSLG_011550
BSLG_011508
BSLG_011569
BSLG_011562
BSLG_011598
BSLG_011636
BSLG_011637
BSLG_011471
BSLG_011639
BSLG_011632
BSLG_011573
BSLG_011625
BSLG_011488
BSLG_011534
BSLG_011475
BSLG_011554
BSLG_011523

### Sheet: CCP_IDs
B.salamandrivorans	B.dendrobatidis
BSLG_007860	BDEG_24048
BSLG_008205	BDEG_25700
BSLG_000530	BDEG_23203
BSLG_008750	BDEG_22921
BSLG_011310	BDEG_27593
BSLG_000922	BDEG_25611
BSLG_008209	BDEG_22073
BSLG_000381	BDEG_25706
BSLG_009743	BDEG_21561
BSLG_011441	BDEG_23235
BSLG_008107	BDEG_27664
BSLG_007237	BDEG_25198
BSLG_000586	BDEG_23558
BSLG_007166	BDEG_22990
BSLG_007574	BDEG_25584
BSLG_009031	BDEG_20837
BSLG_006634	BDEG_23019
BSLG_000677	BDEG_22242
BSLG_007171	BDEG_25023
BSLG_002543	BDEG_23884
BSLG_000503	BDEG_27620
BSLG_000877	BDEG_22884
BSLG_006853	BDEG_26033
BSLG_006543	BDEG_28514
BSLG_006550	BDEG_20561
BSLG_002468	BDEG_27295
BSLG_010025	BDEG_20420
BSLG_000602	BDEG_23062
BSLG_008433	BDEG_20225
BSLG_000832	BDEG_20785
BSLG_004193	BDEG_22749
BSLG_007194	BDEG_28537
BSLG_008661	BDEG_20575
BSLG_005696	BDEG_24881
BSLG_000887	BDEG_24536
BSLG_010479	BDEG_21716
BSLG_002866	BDEG_22851
BSLG_001496	BDEG_25730
BSLG_004877	BDEG_25461
BSLG_011219	BDEG_23057
BSLG_002254	BDEG_28388
BSLG_002725	BDEG_22350
BSLG_007390	BDEG_22389
BSLG_008663	BDEG_27439
BSLG_011146	BDEG_26792
BSLG_002658	BDEG_24185
BSLG_009851	BDEG_23144
BSLG_003358	BDEG_20511
BSLG_000550	BDEG_26012
BSLG_007227	BDEG_27797
BSLG_000199	BDEG_21118
BSLG_004186	BDEG_22342
BSLG_010936	BDEG_27564
BSLG_004899	BDEG_23553
BSLG_006937	BDEG_20629
BSLG_008081	BDEG_20712
BSLG_004741	BDEG_22116
BSLG_000431	BDEG_28130
BSLG_001525	BDEG_25687
BSLG_004788	BDEG_24376
BSLG_000808	BDEG_27319
BSLG_008366	BDEG_28478
BSLG_007756	BDEG_26807
BSLG_001961	BDEG_22049
BSLG_008972	BDEG_26591
BSLG_001345	BDEG_23022
BSLG_009295	BDEG_21845
BSLG_011436	BDEG_20445
BSLG_009412	BDEG_27652
BSLG_010474	BDEG_22444
BSLG_010748	BDEG_25734
BSLG_000989	BDEG_20360
BSLG_000428	BDEG_23799
BSLG_002752	BDEG_22731
BSLG_006719	BDEG_22344
BSLG_002191	BDEG_21379
BSLG_005676	BDEG_24228
BSLG_011089	BDEG_23753
BSLG_007408	BDEG_25535
BSLG_008276	BDEG_23508
BSLG_006782	BDEG_27954
BSLG_009075	BDEG_28097
BSLG_000280	BDEG_27257
BSLG_009734	BDEG_28230
BSLG_005005	BDEG_28262
BSLG_008487	BDEG_27737
BSLG_000743	BDEG_27354
BSLG_003722	BDEG_26074
BSLG_008187	BDEG_21145
BSLG_004653	BDEG_20771
BSLG_006640	BDEG_25765
BSLG_001733	BDEG_20577
BSLG_007117	BDEG_21677
BSLG_010687	BDEG_22474
BSLG_009272	BDEG_22702
BSLG_002457	BDEG_23071
BSLG_000834	BDEG_24359
BSLG_002233	BDEG_27103
BSLG_002260	BDEG_25818
BSLG_004178	BDEG_20387
BSLG_009325	BDEG_22751
BSLG_003192	BDEG_24143
BSLG_001504	BDEG_28241
BSLG_010702	BDEG_20331
BSLG_000325	BDEG_23242
BSLG_003412	BDEG_22846
BSLG_002186	BDEG_28370
BSLG_011427	BDEG_24699
BSLG_000158	BDEG_27988
BSLG_001286	BDEG_23374
BSLG_001862	BDEG_27655
BSLG_006942	BDEG_21713
BSLG_007448	BDEG_20801
BSLG_004167	BDEG_24298
BSLG_002328	BDEG_27608
BSLG_007806	BDEG_26096
BSLG_007793	BDEG_21190
BSLG_004346	BDEG_28085
BSLG_003122	BDEG_25617
BSLG_009641	BDEG_28166
BSLG_004597	BDEG_28205
BSLG_000609	BDEG_25229
BSLG_009048	BDEG_21262
BSLG_006506	BDEG_25719
BSLG_005179	BDEG_22416
BSLG_005148	BDEG_27444
BSLG_008906	BDEG_20300
BSLG_004787	BDEG_27062
BSLG_005091	BDEG_20893
BSLG_001292	BDEG_22626
BSLG_010249	BDEG_24717
BSLG_006503	BDEG_24110
BSLG_002208	BDEG_20667
BSLG_002266	BDEG_21968
BSLG_004746	BDEG_25771
BSLG_008363	BDEG_25288
BSLG_001371	BDEG_24294
BSLG_004696	BDEG_23507
BSLG_000859	BDEG_21175
BSLG_002757	BDEG_22628
BSLG_002583	BDEG_22927
BSLG_001282	BDEG_26449
BSLG_008930	BDEG_26631
BSLG_011330	BDEG_26433
BSLG_006958	BDEG_24354
BSLG_003727	BDEG_27786
BSLG_001273	BDEG_22097
BSLG_007559	BDEG_28348
BSLG_003686	BDEG_27409
BSLG_009645	BDEG_25264
BSLG_007269	BDEG_24304
BSLG_004748	BDEG_25972
BSLG_007961	BDEG_21921
BSLG_006656	BDEG_23582
BSLG_008098	BDEG_22023
BSLG_000942	BDEG_24860
BSLG_009278	BDEG_20777
BSLG_002232	BDEG_24334
BSLG_005177	BDEG_23710
BSLG_001294	BDEG_22419
BSLG_001485	BDEG_26469
BSLG_008581	BDEG_23598
BSLG_001445	BDEG_23932
BSLG_000936	BDEG_26247
BSLG_011064	BDEG_27271
BSLG_007225	BDEG_22386
BSLG_004882	BDEG_20017
BSLG_009395	BDEG_27862
BSLG_010252	BDEG_24723
BSLG_007982	BDEG_26677
BSLG_008583	BDEG_23255
BSLG_011228	BDEG_20406
BSLG_009693	BDEG_26639
BSLG_008197	BDEG_24142
BSLG_000885	BDEG_24719
BSLG_007844	BDEG_24291
BSLG_000871	BDEG_28373
BSLG_001468	BDEG_24989
BSLG_001483	BDEG_26308
BSLG_007167	BDEG_26972
BSLG_000674	BDEG_20290
BSLG_006505	BDEG_22736
BSLG_009966	BDEG_22131
BSLG_003355	BDEG_25057
BSLG_000888	BDEG_28012
BSLG_001965	BDEG_20705
BSLG_011308	BDEG_26334
BSLG_011433	BDEG_24991
BSLG_005677	BDEG_24081
BSLG_008161	BDEG_26780
BSLG_007836	BDEG_20258
BSLG_002053	BDEG_25757
BSLG_006781	BDEG_25630
BSLG_011000	BDEG_22847
BSLG_007157	BDEG_24379
BSLG_001414	BDEG_28371
BSLG_010826	BDEG_27286
BSLG_010752	BDEG_26646
BSLG_005002	BDEG_25025
BSLG_008476	BDEG_23544
BSLG_005680	BDEG_22263
BSLG_008297	BDEG_22409
BSLG_005036	BDEG_27950
BSLG_001543	BDEG_24012
BSLG_009000	BDEG_22850
BSLG_002435	BDEG_27794
BSLG_007572	BDEG_22062
BSLG_009717	BDEG_28640
BSLG_008439	BDEG_28642
BSLG_001454	BDEG_23509
BSLG_009323	BDEG_21382
BSLG_004861	BDEG_27290
BSLG_006948	BDEG_25625
BSLG_002900	BDEG_27560
BSLG_007971	BDEG_21104
BSLG_006927	BDEG_21470
BSLG_009780	BDEG_28435
BSLG_007648	BDEG_22220
BSLG_009658	BDEG_25297
BSLG_011418	BDEG_20356
BSLG_008040	BDEG_25246
BSLG_011299	BDEG_27351
BSLG_009064	BDEG_26178
BSLG_007577	BDEG_22909
BSLG_001229	BDEG_25441
BSLG_006987	BDEG_27542
BSLG_009792	BDEG_24026
BSLG_008208	BDEG_24574
BSLG_008444	BDEG_22988
BSLG_000130	BDEG_21665
BSLG_000994	BDEG_25826
BSLG_002395	BDEG_20330
BSLG_000703	BDEG_26089
BSLG_008398	BDEG_22335
BSLG_002895	BDEG_26338
BSLG_007467	BDEG_26110
BSLG_000811	BDEG_20155
BSLG_000789	BDEG_21483
BSLG_002264	BDEG_23403
BSLG_002273	BDEG_24742
BSLG_005483	BDEG_27672
BSLG_009311	BDEG_24319
BSLG_000215	BDEG_26912
BSLG_008819	BDEG_24958
BSLG_010166	BDEG_26142
BSLG_010987	BDEG_28219
BSLG_009666	BDEG_22705
BSLG_007545	BDEG_20584
BSLG_001511	BDEG_22993
BSLG_007663	BDEG_25780
BSLG_008069	BDEG_27974
BSLG_004070	BDEG_26318
BSLG_008181	BDEG_21745
BSLG_009350	BDEG_21707
BSLG_000057	BDEG_23792
BSLG_008927	BDEG_25119
BSLG_008851	BDEG_22311
BSLG_000751	BDEG_24850
BSLG_011424	BDEG_25621
BSLG_009803	BDEG_21789
BSLG_006795	BDEG_25270
BSLG_003733	BDEG_21261
BSLG_011343	BDEG_20909
BSLG_005067	BDEG_26195
BSLG_000624	BDEG_28141
BSLG_004742	BDEG_20104
BSLG_010757	BDEG_23965
BSLG_010036	BDEG_20347
BSLG_009339	BDEG_24776
BSLG_006700	BDEG_26876
BSLG_002489	BDEG_26511
BSLG_002258	BDEG_27622
BSLG_000661	BDEG_20236
BSLG_004975	BDEG_24730
BSLG_008671	BDEG_28361
BSLG_004862	BDEG_22352
BSLG_001578	BDEG_25463
BSLG_009072	BDEG_28179
BSLG_008939	BDEG_28021
BSLG_004361	BDEG_23468
BSLG_000883	BDEG_24080
BSLG_001342	BDEG_26384
BSLG_008346	BDEG_28093
BSLG_007796	BDEG_24123
BSLG_011444	BDEG_25816
BSLG_007747	BDEG_20654
BSLG_007480	BDEG_20588
BSLG_004287	BDEG_26483
BSLG_000433	BDEG_21058
BSLG_008885	BDEG_27658
BSLG_008822	BDEG_23460
BSLG_007576	BDEG_21170
BSLG_009804	BDEG_20757
BSLG_004885	BDEG_22006
BSLG_010158	BDEG_25387
BSLG_002210	BDEG_27045
BSLG_007732	BDEG_24377
BSLG_000824	BDEG_25906
BSLG_008969	BDEG_20146
BSLG_001464	BDEG_20721
BSLG_004678	BDEG_22271
BSLG_010700	BDEG_26757
BSLG_003442	BDEG_26081
BSLG_005145	BDEG_25228
BSLG_002449	BDEG_28227
BSLG_005140	BDEG_20825
BSLG_009394	BDEG_26885
BSLG_008222	BDEG_23074
BSLG_001387	BDEG_25686
BSLG_005046	BDEG_24264
BSLG_000314	BDEG_24069
BSLG_004732	BDEG_26608
BSLG_001963	BDEG_20708
BSLG_007228	BDEG_23151
BSLG_002888	BDEG_22726
BSLG_008230	BDEG_25374
BSLG_000678	BDEG_20691
BSLG_003791	BDEG_24424
BSLG_007800	BDEG_22992
BSLG_003381	BDEG_23461
BSLG_007181	BDEG_21387
BSLG_005144	BDEG_22694
BSLG_011233	BDEG_27506
BSLG_007621	BDEG_22128
BSLG_001266	BDEG_27750
BSLG_001493	BDEG_26451
BSLG_001568	BDEG_26569
BSLG_010814	BDEG_22747
BSLG_010999	BDEG_22678
BSLG_010758	BDEG_28150
BSLG_010664	BDEG_24383
BSLG_003352	BDEG_25516
BSLG_000289	BDEG_20141
BSLG_007799	BDEG_27713
BSLG_003895	BDEG_24111
BSLG_004736	BDEG_20439
BSLG_007193	BDEG_24116
BSLG_002877	BDEG_23610
BSLG_010691	BDEG_28013
BSLG_007771	BDEG_25718
BSLG_008903	BDEG_25377
BSLG_011317	BDEG_20539
BSLG_010245	BDEG_24367
BSLG_009114	BDEG_23788
BSLG_001460	BDEG_24852
BSLG_009815	BDEG_25925
BSLG_007563	BDEG_22999
BSLG_008787	BDEG_27680
BSLG_008514	BDEG_22244
BSLG_000862	BDEG_23493
BSLG_006679	BDEG_23101
BSLG_009663	BDEG_25527
BSLG_008660	BDEG_25709
BSLG_002922	BDEG_28160
BSLG_009875	BDEG_27004
BSLG_009525	BDEG_25338
BSLG_008196	BDEG_25012
BSLG_008857	BDEG_24113
BSLG_003767	BDEG_22796
BSLG_011334	BDEG_21678
BSLG_008085	BDEG_23517
BSLG_007828	BDEG_27294
BSLG_007775	BDEG_21290
BSLG_008574	BDEG_20374
BSLG_002270	BDEG_28018
BSLG_008191	BDEG_27384
BSLG_005772	BDEG_22819
BSLG_004352	BDEG_25182
BSLG_010246	BDEG_25870
BSLG_003360	BDEG_25612
BSLG_006714	BDEG_23047
BSLG_011129	BDEG_25974
BSLG_001840	BDEG_28159
BSLG_002205	BDEG_25177
BSLG_000660	BDEG_22307
BSLG_009189	BDEG_24371
BSLG_004979	BDEG_28182
BSLG_006772	BDEG_25449
BSLG_001407	BDEG_26624
BSLG_001993	BDEG_20670
BSLG_006771	BDEG_22099
BSLG_010706	BDEG_26304
BSLG_000313	BDEG_21179
BSLG_002440	BDEG_23228
BSLG_002874	BDEG_20609
BSLG_002868	BDEG_24440
BSLG_000371	BDEG_20184
BSLG_000526	BDEG_26653
BSLG_007825	BDEG_22835
BSLG_011431	BDEG_20042
BSLG_009699	BDEG_23963
BSLG_007743	BDEG_24879
BSLG_008145	BDEG_24834
BSLG_001277	BDEG_27167
BSLG_003562	BDEG_24124
BSLG_009392	BDEG_20534
BSLG_005671	BDEG_23098
BSLG_000919	BDEG_25755
BSLG_009784	BDEG_27275
BSLG_000429	BDEG_26477
BSLG_010901	BDEG_24747
BSLG_010848	BDEG_23650
BSLG_007445	BDEG_24502
BSLG_003191	BDEG_22588
BSLG_010841	BDEG_22025
BSLG_009397	BDEG_22551
BSLG_007733	BDEG_25690
BSLG_007745	BDEG_28017
BSLG_003376	BDEG_26633
BSLG_002231	BDEG_28188
BSLG_008915	BDEG_20906
BSLG_005691	BDEG_22437
BSLG_009647	BDEG_26224
BSLG_000658	BDEG_25760
BSLG_003649	BDEG_21178
BSLG_005153	BDEG_27897
BSLG_008888	BDEG_22339
BSLG_002296	BDEG_22442
BSLG_006650	BDEG_27778
BSLG_001449	BDEG_21307
BSLG_010631	BDEG_20089
BSLG_006493	BDEG_26461
BSLG_007200	BDEG_22272
BSLG_009337	BDEG_23997
BSLG_009788	BDEG_27336
BSLG_000865	BDEG_21039
BSLG_000065	BDEG_24883
BSLG_004893	BDEG_24519
BSLG_006770	BDEG_21040
BSLG_002516	BDEG_20730
BSLG_010169	BDEG_20541
BSLG_006601	BDEG_24905
BSLG_005812	BDEG_20500
BSLG_004096	BDEG_25451
BSLG_006592	BDEG_27561
BSLG_005164	BDEG_25459
BSLG_002551	BDEG_21554
BSLG_006607	BDEG_27597
BSLG_005664	BDEG_20132
BSLG_005582	BDEG_25803
BSLG_003759	BDEG_25729
BSLG_010363	BDEG_28210
BSLG_007612	BDEG_26412
BSLG_000588	BDEG_26225
BSLG_002624	BDEG_22732
BSLG_000695	BDEG_27436
BSLG_005037	BDEG_25677
BSLG_004986	BDEG_23636
BSLG_006944	BDEG_28208
BSLG_007413	BDEG_27677
BSLG_009334	BDEG_25361
BSLG_000328	BDEG_21188
BSLG_008314	BDEG_20125
BSLG_010192	BDEG_22430
BSLG_000049	BDEG_27413
BSLG_004281	BDEG_23252
BSLG_000800	BDEG_28019
BSLG_002712	BDEG_26587
BSLG_002702	BDEG_27013
BSLG_008559	BDEG_24141
BSLG_011101	BDEG_20642
BSLG_006620	BDEG_22357
BSLG_004410	BDEG_26183
BSLG_009287	BDEG_21332
BSLG_010989	BDEG_24104
BSLG_007980	BDEG_20687
BSLG_007628	BDEG_20949
BSLG_000787	BDEG_25905
BSLG_000129	BDEG_24427
BSLG_008204	BDEG_25902
BSLG_011385	BDEG_22181
BSLG_001143	BDEG_22596
BSLG_000993	BDEG_25014
BSLG_004910	BDEG_27448
BSLG_008351	BDEG_20724
BSLG_007432	BDEG_22838
BSLG_007188	BDEG_24678
BSLG_001841	BDEG_25775
BSLG_005755	BDEG_22176
BSLG_002704	BDEG_21041
BSLG_002275	BDEG_20797
BSLG_000873	BDEG_20798
BSLG_008065	BDEG_20493
BSLG_008988	BDEG_24389
BSLG_009172	BDEG_27540
BSLG_004681	BDEG_23068
BSLG_006692	BDEG_27019
BSLG_007262	BDEG_24750
BSLG_007608	BDEG_23890
BSLG_007267	BDEG_27101
BSLG_007817	BDEG_23504
BSLG_009034	BDEG_24222
BSLG_000669	BDEG_22584
BSLG_000741	BDEG_25774
BSLG_006578	BDEG_26874
	BDEG_27451
	BDEG_22177
	BDEG_28277
	BDEG_24843
	BDEG_28120
	BDEG_20056
	BDEG_22971
	BDEG_24579
	BDEG_22229
	BDEG_25440
	BDEG_26552
	BDEG_23265
	BDEG_27331
	BDEG_20204
	BDEG_26094
	BDEG_20726
	BDEG_21511
	BDEG_21805
	BDEG_24804
	BDEG_20296
	BDEG_27361
	BDEG_25101
	BDEG_20997
	BDEG_28500
	BDEG_27717
	BDEG_25351
	BDEG_24050
	BDEG_27094
	BDEG_20048
	BDEG_20403
	BDEG_28123
	BDEG_21418
	BDEG_24677
	BDEG_26336
	BDEG_21475
	BDEG_27382
	BDEG_28111
	BDEG_22750
	BDEG_26479
	BDEG_25699
	BDEG_21970
	BDEG_20108
	BDEG_20220
	BDEG_27098
	BDEG_25871
	BDEG_22112
	BDEG_22083
	BDEG_28100
	BDEG_25066
	BDEG_20912
	BDEG_22881
	BDEG_28194
	BDEG_21902
	BDEG_21385
	BDEG_22346
	BDEG_25847
	BDEG_23567
	BDEG_21331
	BDEG_22967
	BDEG_23602
	BDEG_25679
	BDEG_20834
	BDEG_21154
	BDEG_21149
	BDEG_22143

### Sheet: SSPs_IDs
B.salamandrivorans	B.dendrobatidis
BSLG_000001	BDEG_26000
BSLG_000011	BDEG_25978
BSLG_000024	BDEG_26278
BSLG_000201	BDEG_26126
BSLG_000326	BDEG_26001
BSLG_000327	BDEG_22304
BSLG_000387	BDEG_22293
BSLG_000644	BDEG_22306
BSLG_000690	BDEG_21720
BSLG_000700	BDEG_22289
BSLG_000967	BDEG_22236
BSLG_001325	BDEG_21686
BSLG_001400	BDEG_21736
BSLG_001631	BDEG_25090
BSLG_001717	BDEG_25548
BSLG_001797	BDEG_25481
BSLG_001822	BDEG_25312
BSLG_002017	BDEG_28712
BSLG_002814	BDEG_27557
BSLG_003057	BDEG_27497
BSLG_003070	BDEG_28676
BSLG_003924	BDEG_23531
BSLG_004277	BDEG_23454
BSLG_004417	BDEG_23217
BSLG_004917	BDEG_23326
BSLG_004949	BDEG_23275
BSLG_004954	BDEG_23826
BSLG_005095	BDEG_22523
BSLG_005292	BDEG_22982
BSLG_005293	BDEG_21648
BSLG_005294	BDEG_20660
BSLG_005330	BDEG_20765
BSLG_005370	BDEG_20410
BSLG_005594	BDEG_21182
BSLG_005918	BDEG_20441
BSLG_005931	BDEG_24479
BSLG_006515	BDEG_24713
BSLG_006520	BDEG_24712
BSLG_006701	BDEG_24485
BSLG_006704	BDEG_28644
BSLG_006779	BDEG_28729
BSLG_007417	BDEG_28270
BSLG_007431	BDEG_28303
BSLG_008224	BDEG_28268
BSLG_008448	BDEG_28613
BSLG_008497	BDEG_28393
BSLG_008510	BDEG_28400
BSLG_008524	BDEG_28527
BSLG_008681	BDEG_28570
BSLG_008697	BDEG_28557
BSLG_008950	BDEG_28562
BSLG_009209	BDEG_28599
BSLG_009275	BDEG_28588
BSLG_009298	BDEG_23920
BSLG_009466	BDEG_24255
BSLG_009503	BDEG_24432
BSLG_009712	BDEG_24462
BSLG_009721	BDEG_26377
BSLG_009747	BDEG_26354
BSLG_009930	BDEG_26725
BSLG_010435	BDEG_26979
BSLG_010672	BDEG_26741
BSLG_010728	BDEG_26803
BSLG_010729	BDEG_26752
BSLG_010730	BDEG_26746
BSLG_010731	BDEG_28760
BSLG_010732	BDEG_27428
BSLG_010733	BDEG_27469
BSLG_010970	BDEG_27216
BSLG_011182	BDEG_27427
BSLG_011183	BDEG_27249
BSLG_011201	BDEG_27187
	BDEG_27431
	BDEG_28655
	BDEG_25784
	BDEG_25863
	BDEG_25565
	BDEG_25832
	BDEG_25889
	BDEG_25725
	BDEG_25562
	BDEG_25934
	BDEG_27854
	BDEG_28026
	BDEG_28064
	BDEG_28041
	BDEG_27885
	BDEG_28039
	BDEG_28048
